# Quantitative Phosphoproteomic Analyses Identify STK11IP as a Lysosome-Specific Substrate of mTORC1 that Regulates Lysosomal Acidification

**DOI:** 10.1101/2021.08.18.456810

**Authors:** Zhenzhen Zi, Zhuzhen Zhang, Qiang Feng, Chiho Kim, Philipp E. Scherer, Jinming Gao, Beth Levine, Yonghao Yu

**Affiliations:** Department of Biochemistry, UT Southwestern Medical Center, Dallas, TX, 75390, USA; Touchstone Diabetes Center, UT Southwestern Medical Center, Dallas, TX, 75390, USA; Harold C. Simmons Comprehensive Cancer Center, University of Texas Southwestern Medical Center, Dallas, TX, 75390, USA; Howard Hughes Medical Institute and Center for Autophagy Research, University of Texas Southwestern Medical Center, Dallas, TX, 75390, USA

## Abstract

The evolutionarily conserved serine/threonine kinase mTORC1 is a central regulator of cell growth and proliferation. mTORC1 is activated on the lysosome surface. However, once mTORC1 is activated, it is unclear whether mTORC1 phosphorylates local lysosomal proteins to regulate specific aspects of lysosomal biology. Through cross-reference analyses of lysosome proteomic with mTORC1-regulated phosphoproteomic, we identified STK11IP as a novel lysosome-specific substrate of mTORC1. mTORC1 directly phosphorylates STK11IP at S404. Knockout of STK11IP led to a robust increase of autophagosome-lysosome fusion and autophagy flux. Dephosphorylation of STK11IP at S404 represses the role of STK11IP as an autophagy inhibitor. Mechanistically, STK11IP binds to V-ATPase, and regulates the activity of V-ATPase. Knockout of STK11IP protects mice from fasting and Methionine and Choline-Deficient Diet (MCD) diet induced fatty liver. Thus, our study demonstrates that STK11IP phosphorylation represents a novel mechanism for mTORC1 to regulate lysosomal acidification, and points to STK11IP as a promising therapeutic target for the amelioration of diseases with aberrant autophagy signaling.

---

The evolutionarily conserved Ser/Thr protein kinase mTORC1 (mammalian target of rapamycin complex 1) functions as the core catalytic component of pathways that regulates a variety of cellular anabolic processes ^1–3^. mTORC1 is activated on the surface of lysosome ^2, 4, 5^. Two necessary conditions are required to activate mTORC1. First, mTORC1 is recruited to the lysosome surface by the V-ATPase-Ragulator-Rag complex in response to amino acid and other nutrients; Second, mTORC1 is then activated by the lysosomal-bound GTPase, Rheb, in response to the growth factor-PI3K-AKT-TSC1/2 signaling pathway ^2, 6, 7^. Recent work has focused on identifying the mechanism by which mTORC1 translocates to the lysosome in response to different nutrients ^8–10^. Although the upstream modulation of mTORC1 activity is well addressed, the downstream signaling network of mTORC1 is poorly characterized. The best known substrates of mTORC1 are the ribosome protein S6 kinase (S6K) and the e1F4E-binding protein (4EBPs), both of which are known to regulate protein synthesis ^11^. In addition, mTORC1 regulates the synthesis of lipids and adipose tissue differentiation through SREBP and PPAR-γ ^12, 13^. Recently, using large-scale quantitative mass spectrometry experiments, we and others identified additional mTORC1 substrates and targets (for example, GRB10, IGFBP5, FOXK1 and SRPK2) that are involved in a number of critical cellular anabolic processes (e.g., glycolysis and lipid synthesis) ^14–17^.

Intriguingly, a number of recent studies showed that the lysosome is a key signaling hub that communicates, in a bi-directional manner, with mTORC1. Specifically, the lysosome not only controls the activation of mTORC1, but also receives signal from mTORC1 to regulate a number of important biological processes ^18^. For example, mTORC1 phosphorylates TFEB (Transcription factor EB), which is a master regulator of lysosome and autogenic gene expression, at S142 and S211. These two phosphorylation events cause the binding of TFEB to 14-3-3 proteins, and then the blockade of its translocation from the cytosol to the nucleus ^18, 19^. As a conserved cellular response to nutrient deprivation, mTORC1 also controls autophagy through inhibiting two key initiators of autophagosome formation, the ULK1 (Atg1) and the Atg13 proteins ^20, 21^.
