## Supplementary material for "Quantitative Phosphoproteomic Analyses Identify STK11IP as a Lysosome-Specific Substrate of mTORC1 that Regulates Lysosomal Acidification": Table S1

### Sheet: Head inforamtion
Table S1: Identified Lysosome Proteins using IP-Lysosome-MS Method (related to Figure 1)
Gene Symbol	Gene symbol for the assigned protein
reference	IPI number for the assigned protein
MWT(kDa)	The molecular weight of the identified protein
Replicate 1 (peptide numbers)	The peptide numbers identified by MS in 1st experiment
Replicate 2 (peptide numbers)	The peptide numbers identified by MS in 2nd experiment

### Sheet: Lysosome Proteomic
Table S1: Identified Lysosome Proteins using IP-Lysosome-MS Method (related to Figure 1)
Gene Symbol	reference	MWT(kDa)	Replicate 1 (peptide numbers)	Replicate 2 (peptide numbers)
ATP5B	sp|P06576|ATPB_HUMAN	56.52	40	33
GAA	sp|P10253|LYAG_HUMAN	105.26	37	8
RAB7A	sp|P51149|RAB7A_HUMAN	23.47	30	22
ARL8B	sp|Q9NVJ2|ARL8B_HUMAN	21.53	25	11
GLB1	sp|P16278|BGAL_HUMAN	76.03	24	11
LAMTOR1	sp|Q6IAA8|LTOR1_HUMAN	17.73	24	28
ATP5A1	sp|P25705|ATPA_HUMAN	59.71	20	36
ATP6V1A	sp|P38606|VATA_HUMAN	68.26	20	16
GANAB	sp|Q14697-2|GANAB_HUMAN	109.37	19	22
MAN2B1	sp|O00754|MA2B1_HUMAN	113.67	19	6
SCARB2	sp|Q14108|SCRB2_HUMAN	54.26	19	1
ATP6V0A1	sp|Q93050-3|VPP1_HUMAN	96.54	18	8
GNS	sp|P15586|GNS_HUMAN	62.04	17	20
GOLGB1	sp|Q14789-2|GOGB1_HUMAN	376.91	17	12
SLC3A2	sp|P08195-4|4F2_HUMAN	71.08	17	18
ATP1A1	sp|P05023|AT1A1_HUMAN	112.82	16	31
STX12	sp|Q86Y82|STX12_HUMAN	31.62	16	15
FUBP3	sp|Q96I24|FUBP3_HUMAN	61.6	15	24
LRPPRC	sp|P42704|LPPRC_HUMAN	157.81	15	25
TUFM	sp|P49411|EFTU_HUMAN	49.51	15	11
CPVL	sp|Q9H3G5|CPVL_HUMAN	54.13	14	16
DDOST	sp|P39656|OST48_HUMAN	50.77	14	7
LAMP1	sp|P11279|LAMP1_HUMAN	44.85	14	24
PI4K2A	sp|Q9BTU6|P4K2A_HUMAN	53.99	14	7
VPS35	sp|Q96QK1|VPS35_HUMAN	91.65	14	8
AP2B1	sp|P63010-2|AP2B1_HUMAN	105.62	13	13
C1QBP	sp|Q07021|C1QBP_HUMAN	31.34	13	15
CPD	sp|O75976|CBPD_HUMAN	152.84	13	14
RAB21	sp|Q9UL25|RAB21_HUMAN	24.33	13	3
SCAMP3	sp|O14828|SCAM3_HUMAN	38.26	13	27
SCPEP1	sp|Q9HB40|RISC_HUMAN	50.8	13	10
TCP1	sp|P17987|TCPA_HUMAN	60.31	13	15
ATP6V1B2	sp|P21281|VATB2_HUMAN	56.46	12	11
CKAP4	sp|Q07065|CKAP4_HUMAN	65.98	12	32
CLCN7	sp|P51798|CLCN7_HUMAN	88.62	12	7
POR	sp|P16435|NCPR_HUMAN	76.64	12	4
PRKCSH	sp|P14314|GLU2B_HUMAN	59.39	12	38
RAB11B	sp|Q15907|RB11B_HUMAN	24.47	12	8
RAB2B	sp|Q8WUD1|RAB2B_HUMAN	24.2	12	11
RAB5C	sp|P51148-2|RAB5C_HUMAN	27.02	12	10
RAVER1	sp|Q8IY67-2|RAVR1_HUMAN	77.81	12	15
SRP54	sp|P61011|SRP54_HUMAN	55.67	12	10
VTI1B	sp|Q9UEU0|VTI1B_HUMAN	26.67	12	19
AP1M1	sp|Q9BXS5-2|AP1M1_HUMAN	49.81	11	3
CLTC	sp|Q00610|CLH1_HUMAN	191.49	11	5
LMAN1	sp|P49257|LMAN1_HUMAN	57.51	11	2
FUCA2	sp|Q9BTY2|FUCO2_HUMAN	54.03	10	2
GLA	sp|P06280|AGAL_HUMAN	48.73	10	19
IMMT	sp|Q16891|IMMT_HUMAN	83.63	10	6
NPC1	sp|O15118|NPC1_HUMAN	142.07	10	1
RAB1A	sp|P62820|RAB1A_HUMAN	22.66	10	3
VDAC3	sp|Q9Y277-2|VDAC3_HUMAN	30.77	10	9
ACP2	sp|P11117|PPAL_HUMAN	48.31	9	5
ATP2A2	sp|P16615|AT2A2_HUMAN	114.68	9	15
CIRBP	sp|Q14011|CIRBP_HUMAN	18.64	9	5
CTSC	sp|P53634|CATC_HUMAN	51.82	9	1
IGF2BP1	sp|Q9NZI8|IF2B1_HUMAN	63.44	9	5
ILF2	sp|Q12905|ILF2_HUMAN	43.04	9	3
LAMP2	sp|P13473-3|LAMP2_HUMAN	45.14	9	1
LIPA	sp|P38571|LICH_HUMAN	45.39	9	7
RALA	sp|P11233|RALA_HUMAN	23.55	9	7
SAFB2	sp|Q14151|SAFB2_HUMAN	107.41	9	13
SCAMP1	sp|O15126|SCAM1_HUMAN	37.9	9	9
ASAH1	sp|Q13510-2|ASAH1_HUMAN	46.47	8	1
ATP6V0D1	sp|P61421|VA0D1_HUMAN	40.3	8	6
ATP6V1B1	sp|P15313|VATB1_HUMAN	56.8	8	4
EPB41L2	sp|O43491|E41L2_HUMAN	112.52	8	8
FLOT2	sp|Q14254|FLOT2_HUMAN	47.03	8	8
IGF2R	sp|P11717|MPRI_HUMAN	274.2	8	10
NAPA	sp|P54920|SNAA_HUMAN	33.21	8	7
PTPN1	sp|P18031|PTN1_HUMAN	49.93	8	12
SLC1A5	sp|Q15758|AAAT_HUMAN	56.56	8	2
STX8	sp|Q9UNK0|STX8_HUMAN	26.89	8	1
TMEM106B	sp|Q9NUM4|T106B_HUMAN	31.11	8	5
TXNDC5	sp|Q8NBS9|TXND5_HUMAN	47.6	8	5
VAMP7	sp|P51809-2|VAMP7_HUMAN	30.2	8	3
ALDOA	sp|P04075-2|ALDOA_HUMAN	45.23	7	8
AP2A1	sp|O95782|AP2A1_HUMAN	107.48	7	4
ATP6V1E1	sp|P36543|VATE1_HUMAN	26.13	7	2
CLN5	sp|O75503|CLN5_HUMAN	41.47	7	2
GBA	sp|P04062|GLCM_HUMAN	59.68	7	5
LGMN	sp|Q99538|LGMN_HUMAN	49.38	7	1
OAT	sp|P04181|OAT_HUMAN	48.5	7	9
PPT1	sp|P50897|PPT1_HUMAN	34.17	7	11
PRCP	sp|P42785-2|PCP_HUMAN	58.06	7	5
RAB2A	sp|P61019|RAB2A_HUMAN	23.53	7	8
SEC22B	sp|O75396|SC22B_HUMAN	24.58	7	14
SLC16A1	sp|P53985|MOT1_HUMAN	53.91	7	4
STK11IP	sp|Q8N1F8|S11IP_HUMAN	121.33	7	8
TMED10	sp|P49755|TMEDA_HUMAN	24.96	7	9
VAMP4	sp|O75379|VAMP4_HUMAN	16.39	7	1
AP2M1	sp|Q96CW1|AP2M1_HUMAN	49.62	6	5
CACYBP	sp|Q9HB71|CYBP_HUMAN	26.19	6	8
CLINT1	sp|Q14677-3|EPN4_HUMAN	70.25	6	13
ENPP4	sp|Q9Y6X5|ENPP4_HUMAN	51.61	6	1
FTH1	sp|P02794|FRIH_HUMAN	21.21	6	3
LAMTOR2	sp|Q9Y2Q5-2|LTOR2_HUMAN	15.6	6	6
LAMTOR5	sp|O43504|LTOR5_HUMAN	9.61	6	2
LRRC59	sp|Q96AG4|LRC59_HUMAN	34.91	6	11
MIA3	sp|Q5JRA6|MIA3_HUMAN	213.57	6	6
PRDX4	sp|Q13162|PRDX4_HUMAN	30.52	6	5
RAB14	sp|P61106|RAB14_HUMAN	23.88	6	5
RAE1	sp|P78406|RAE1L_HUMAN	40.94	6	11
RDX	sp|P35241-5|RADI_HUMAN	71	6	5
SPG20	sp|Q8N0X7|SPG20_HUMAN	72.79	6	1
STX6	sp|O43752|STX6_HUMAN	29.16	6	3
STX7	sp|O15400|STX7_HUMAN	29.8	6	15
VDAC2	sp|P45880-1|VDAC2_HUMAN	33.35	6	15
ZNF326	sp|Q5BKZ1|ZN326_HUMAN	65.61	6	5
A2M	sp|P01023|A2MG_HUMAN	163.19	5	5
AGTRAP	sp|Q6RW13|ATRAP_HUMAN	17.41	5	9
ALDH18A1	sp|P54886|P5CS_HUMAN	87.25	5	3
ATP1A3	sp|P13637-3|AT1A3_HUMAN	112.99	5	17
ATP1B3	sp|P54709|AT1B3_HUMAN	31.49	5	6
ATP5H	sp|O75947|ATP5H_HUMAN	18.48	5	3
ATP6V0A2	sp|Q9Y487|VPP2_HUMAN	98.02	5	8
CALM1	sp|P62158|CALM_HUMAN	16.83	5	5
COX5A	sp|P20674|COX5A_HUMAN	16.75	5	2
CTSB	sp|P07858|CATB_HUMAN	37.8	5	7
CYB5R3	sp|P00387-3|NB5R3_HUMAN	38.2	5	1
DEK	sp|P35659|DEK_HUMAN	42.65	5	5
ERLIN2	sp|O94905|ERLN2_HUMAN	37.82	5	5
ESYT1	sp|Q9BSJ8-2|ESYT1_HUMAN	123.93	5	6
FUCA1	sp|P04066|FUCO_HUMAN	53.65	5	4
HMOX2	sp|P30519|HMOX2_HUMAN	36.01	5	6
LNPEP	sp|Q9UIQ6|LCAP_HUMAN	117.27	5	3
MLEC	sp|Q14165|MLEC_HUMAN	32.21	5	5
PDHB	sp|P11177|ODPB_HUMAN	39.21	5	3
RAB10	sp|P61026|RAB10_HUMAN	22.53	5	5
RAB8A	sp|P61006|RAB8A_HUMAN	23.65	5	8
RALB	sp|P11234|RALB_HUMAN	23.39	5	4
RAP2B	sp|P61225|RAP2B_HUMAN	20.49	5	1
SLC12A9	sp|Q9BXP2|S12A9_HUMAN	96.05	5	5
SLC25A6	sp|P12236|ADT3_HUMAN	32.85	5	8
SPNS1	sp|Q9H2V7|SPNS1_HUMAN	56.59	5	1
SPTLC1	sp|O15269|SPTC1_HUMAN	52.71	5	2
SRPR	sp|P08240|SRPR_HUMAN	69.77	5	12
SSR1	sp|P43307|SSRA_HUMAN	32.22	5	8
UQCRC1	sp|P31930|QCR1_HUMAN	52.61	5	2
VAMP7	sp|P51809|VAMP7_HUMAN	24.92	5	6
AK2	sp|P54819|KAD2_HUMAN	26.46	4	2
ALDH3A2	sp|P51648-2|AL3A2_HUMAN	57.63	4	5
ARF3	sp|P61204|ARF3_HUMAN	20.59	4	6
ATP11C	sp|Q8NB49|AT11C_HUMAN	129.39	4	2
AUP1	sp|Q9Y679|AUP1_HUMAN	52.99	4	6
BSG	sp|P35613|BASI_HUMAN	42.17	4	3
COX4I1	sp|P13073|COX41_HUMAN	19.56	4	3
COX5B	sp|P10606|COX5B_HUMAN	13.69	4	5
CYP51A1	sp|Q16850|CP51A_HUMAN	56.77	4	4
EHD1	sp|Q9H4M9|EHD1_HUMAN	60.59	4	5
EHD4	sp|Q9H223|EHD4_HUMAN	61.14	4	5
GNAI2	sp|P04899-4|GNAI2_HUMAN	41.52	4	4
NCSTN	sp|Q92542|NICA_HUMAN	78.36	4	4
RAB23	sp|Q9ULC3|RAB23_HUMAN	26.64	4	3
RAB6A	sp|P20340-2|RAB6A_HUMAN	23.53	4	4
RAP1A	sp|P62834|RAP1A_HUMAN	20.97	4	9
SCP2	sp|P22307|NLTP_HUMAN	58.96	4	4
SDF2L1	sp|Q9HCN8|SDF2L_HUMAN	23.58	4	2
SFXN1	sp|Q9H9B4|SFXN1_HUMAN	35.6	4	3
SGSH	sp|P51688|SPHM_HUMAN	56.66	4	2
SPRYD7	sp|Q5W111|SPRY7_HUMAN	21.65	4	8
TMED9	sp|Q9BVK6|TMED9_HUMAN	27.26	4	10
TMEM165	sp|Q9HC07|TM165_HUMAN	34.88	4	11
TMEM192	sp|Q8IY95|TM192_HUMAN	30.9	4	13
TPR	sp|P12270|TPR_HUMAN	267.13	4	29
UGGT1	sp|Q9NYU2|UGGG1_HUMAN	177.08	4	6
VAPB	sp|O95292|VAPB_HUMAN	27.21	4	3
ACSL3	sp|O95573|ACSL3_HUMAN	80.37	3	8
AHNAK	sp|Q09666|AHNK_HUMAN	628.7	3	11
AHSG	sp|P12763|FETUA_BOVIN_contaminant	38.39	3	3
AP2A2	sp|O94973-2|AP2A2_HUMAN	104.02	3	3
APMAP	sp|Q9HDC9|APMAP_HUMAN	46.45	3	8
BLOC1S2	sp|Q6QNY1|BL1S2_HUMAN	15.95	3	7
CD63	sp|P08962|CD63_HUMAN	25.62	3	13
CDC27	sp|P30260-2|CDC27_HUMAN	92.55	3	11
CLCC1	sp|Q96S66|CLCC1_HUMAN	61.98	3	6
CLPTM1	sp|O96005|CLPT1_HUMAN	76.05	3	4
CTSH	sp|P09668|CATH_HUMAN	37.37	3	4
DLAT	sp|P10515|ODP2_HUMAN	68.95	3	3
DLST	sp|P36957|ODO2_HUMAN	48.72	3	3
GNAS	sp|Q5JWF2|GNAS1_HUMAN	110.96	3	7
GOLPH3	sp|Q9H4A6|GOLP3_HUMAN	33.79	3	4
GOLPH3L	sp|Q9H4A5|GLP3L_HUMAN	32.75	3	4
HOXB9	sp|P17482|HXB9_HUMAN	28.04	3	3
IK	sp|Q13123|RED_HUMAN	65.56	3	4
LBR	sp|Q14739|LBR_HUMAN	70.66	3	3
LETM1	sp|O95202|LETM1_HUMAN	83.3	3	4
LRPAP1	sp|P30533|AMRP_HUMAN	41.44	3	3
MOGS	sp|Q13724|MOGS_HUMAN	91.86	3	5
NRAS	sp|P01111|RASN_HUMAN	21.22	3	4
PKM	sp|P14618-2|KPYM_HUMAN	58.02	3	3
RAB1B	sp|Q9H0U4|RAB1B_HUMAN	22.16	3	3
RCC2	sp|Q9P258|RCC2_HUMAN	56.05	3	6
SDF4	sp|Q9BRK5|CAB45_HUMAN	41.78	3	5
SLC12A2	sp|P55011|S12A2_HUMAN	131.36	3	5
SLC38A2	sp|Q96QD8|S38A2_HUMAN	55.99	3	3
SORT1	sp|Q99523|SORT_HUMAN	92.01	3	4
STOM	sp|P27105|STOM_HUMAN	31.71	3	11
TM9SF2	sp|Q99805|TM9S2_HUMAN	75.73	3	8
AP1G1	sp|O43747-2|AP1G1_HUMAN	91.66	2	4
AP1S1	sp|P61966|AP1S1_HUMAN	18.72	2	5
ATG9A	sp|Q7Z3C6|ATG9A_HUMAN	94.39	2	4
ATP6V1H	sp|Q9UI12|VATH_HUMAN	55.85	2	10
CHCHD2P9	sp|Q5T1J5|CHCH9_HUMAN	15.48	2	6
CHTOP	sp|Q9Y3Y2-3|CHTOP_HUMAN	26.51	2	6
CNPY2	sp|Q9Y2B0|CNPY2_HUMAN	20.64	2	7
CPLX3	sp|Q8WVH0|CPLX3_HUMAN	17.55	2	10
CTSL	sp|P07711|CATL1_HUMAN	37.54	2	9
ESYT2	sp|A0FGR8-6|ESYT2_HUMAN	104.64	2	6
FAR1	sp|Q8WVX9|FACR1_HUMAN	59.32	2	4
FKBP10	sp|Q96AY3|FKB10_HUMAN	64.2	2	4
GNAI3	sp|P08754|GNAI3_HUMAN	40.51	2	4
GOLIM4	sp|O00461|GOLI4_HUMAN	81.83	2	4
KCTD5	sp|Q9NXV2|KCTD5_HUMAN	26.08	2	4
MRFAP1	sp|Q9Y605|MOFA1_HUMAN	14.64	2	4
MRPS22	sp|P82650|RT22_HUMAN	41.25	2	4
P4HA1	sp|P13674|P4HA1_HUMAN	61.01	2	10
PDHA1	sp|P08559-4|ODPA_HUMAN	47.55	2	4
PGAM5	sp|Q96HS1|PGAM5_HUMAN	31.98	2	7
PRPH	sp|P41219-2|PERI_HUMAN	53.75	2	6
RTN3	sp|O95197|RTN3_HUMAN	112.54	2	5
SCYL1	sp|Q96KG9|NTKL_HUMAN	89.58	2	13
SLC6A15	sp|Q9H2J7|S6A15_HUMAN	81.78	2	6
SNX12	sp|Q9UMY4|SNX12_HUMAN	19.72	2	4
SRP72	sp|O76094|SRP72_HUMAN	74.56	2	5
TIMM44	sp|O43615|TIM44_HUMAN	51.32	2	4
TMEM30A	sp|Q9NV96|CC50A_HUMAN	40.66	2	5
VAPA	sp|Q9P0L0-2|VAPA_HUMAN	32.59	2	6
VPS29	sp|Q9UBQ0-2|VPS29_HUMAN	20.91	2	4
WDR5	sp|P61964|WDR5_HUMAN	36.57	2	5
ZNF24	sp|P17028|ZNF24_HUMAN	42.13	2	4
MCOLN1	sp|Q9GZU1|MCLN1_HUMAN	64.98	1	3
