## Supplementary material for "Quantitative Phosphoproteomic Analyses Identify STK11IP as a Lysosome-Specific Substrate of mTORC1 that Regulates Lysosomal Acidification": Table S3

### Sheet: Head information
Table s3. The combined list of phosphopeptides and proteins identified in the Insulin/Akti/Rapa/S6Ki screen
Gene Symbol	Gene symbol for the assigned protein
Site position	Position of the modification site on the protein
motif peptide	Sequence of each peptide
Gene symbol identified in both phosphoproteome and lysosome proteome

### Sheet: Phospho site and protein
gene_symbol	site_position	motif_peptide		Gene symbol identified in both phosphoproteome and lysosome proteome
Abcd3	424	IEGAQASPLIPGA		Ahnak
Abcd3	654	KKITEDTVEFGSx		Ahsg
Abcf1	105	ERLKQLSVPASDE		Ap2a1
Abcf1	109	QLSVPASDEEDEV		Atg9a
Abcf1	140	ALIQDESEEEKEE		Atp1a1
Abcf1	227	KGAEQGSEEEKEE		Atp2a2
Abcf1	589	KNQDEESQDPPEL		Atp5a1
Abcf1	197	KPSATDSEGEDDE		Atp5b
Abcf1	195	KNKPSATDSEGED		Atp6v1h
Abcf1	206	EDDEDMTKEKEPP		Bsg
Abcf1	193	KAKNKPSATDSEG		Ckap4
Abcf1	22	GDGEGTSPADKVV		Clcc1
Actn4	381	SEGRMVSDINNGW		Cltc
Actn4	656	LRRQFASQANMVG		Cnpy2
Adar	228	GEPDLDSEDGDPA		Cpd
Adar	235	EDGDPASDLEGPS		Cyb5r3
Adar	637	QEEAANSADDQSG		Dek
Adar	642	NSADDQSGGANTD		Fubp3
Adar	241	SDLEGPSELLDMA		Golgb1
Adnp	954	KLMHDASDSEVDQ		Golim4
Adnp	956	MHDASDSEVDQDD		Igf2r
Adnp	709	PSRLNQSPGLAPV		Immt
Adnp	905	VEPKIPSDNAEEP		Lbr
Adnp	971	EWKDGASPSESGP		Lman1
Ahnak	2974	HYEVTGSDDEAGK		Lrpprc
Ahnak	136	IKPRLRSEDGVEG		Mcoln1
Ahnak	116	SSEVVLSGDDEDY		Pdha1
Ahnak	211	TVIRLPSGSGAAS		Pi4k2a
Ahnak	219	SGAASPTTGSAVD		Ptpn1
Ahnak	217	SGSGAASPTTGSA		Rab11b
Ahsg	313	AFSPVASVESASG		Rab7a
Ahsg	318	ASVESASGEVLHS		Raver1
Ahsg	316	PVASVESASGEVL		Scp2
Ahsg	138	CHSTPDSAEDVRK		Sec22b
Ahsg	309	DLRHAFSPVASVE		Slc16a1
Aifm1	374	VQSVGVSGGKLLI		Slc38a2
Aifm1	267	GTPRSLSAIDRAG		Sort1
Ak2	56	LRAMVASGSELGK		Srp72
Ak2	58	AMVASGSELGKKL		Ssr1
Aldh3a2	319	IAPTILTDVDPNS		Stk11ip
Aldoa	46	IAKRLQSIGTENT		Stx7
Aldoa	36	ILAADESTGSIAK		Stx8
Ap1b1	347	IMIRLASQANIAQ		Tcp1
Ap1m1	223	KVLFDNTGRGKSK		Tpr
Ap2a1	653	TPSNVSTPSPSAD		Vamp4
Ap2a1	652	PTPSNVSTPSPSA
Ap2a1	649	GVEPTPSNVSTPS
Ap2a1	655	SNVSTPSPSADLL
Ap2a1	636	DSRRDTSSNDING
Ap2a1	635	DDSRRDTSSNDIN
Ap2a1	637	SRRDTSSNDINGG
Ap2m1	156	QITSQVTGQIGWR
App	441	FQEKVESLEQEAA
Arfgap2	236	LGAQKVSNQSFTE
Arfgap2	431	AGAKAISSDMFFG
Arfgap2	519	LQDRYGSYxxxxx
Arfgap2	145	NSAPSHSPEKKDS
Arfgap2	239	QKVSNQSFTEIER
Arfgap2	337	PLSAKSSRSQLDL
Atg9a	735	VWHRRESDESGES
Atg9a	738	RRESDESGESAPE
Atg9a	741	SDESGESAPEEGG
Atg9a	828	PVPEEGSEDELPP
Atg9a	656	SALRSFSPLQPGQ
Atp1a1	260	ARGIVVYTGDRTV
Atp1a1	232	TRSPDFTNENPLE
Atp2a2	664	FDELSPSAQRDAC
Atp5a1	198	GIKAVDSLVPIGR
Atp5a1	76	ETGRVLSIGDGIA
Atp5a1	166	GKGPVGSKIRRRV
Atp5a1	451	AFAQFGSDLDAAT
Atp5a1	346	DVFYLHSRLLERA
Atp5a1	521	VVSQHQSLLGNIR
Atp5a1	48	RLQKTGTAEMSSI
Atp5a1	509	KITKFESAFLSHV
Atp5b	465	KIQRFLSQPFQVA
Atp5b	415	DPNIVGSEHYDVA
Atp5f1	165	LVQKRHYLFDVQR
Atp5f1	226	EKHVIQSISAQQE
Atp6v1h	478	QSEQPQTAAARSx
Atp7b	474	LSDSPPSPGGTAS
Atp7b	445	PQAVGDSPGSVQN
Atp7b	471	PGYLSDSPPSPGG
Atp7b	1387	LSASQVSVHVGMD
Atp7b	448	VGDSPGSVQNMAS
Atp7b	469	QGPGYLSDSPPSP
Atp7b	1412	DQVSYVSQVSLSS
Atp7b	1384	MKPLSASQVSVHV
Atp7b	131	AEGKAASWPSRSS
Atp7b	456	QNMASDTRGLLTH
Atp7b	1382	GRMKPLSASQVSV
Atp7b	478	PPSPGGTASQKCF
Atp7b	480	SPGGTASQKCFVQ
Baiap2	353	SVTPKNSYATTEN
Baiap2	476	PDYGTSSRAFPSQ
Baiap2	367	TLPRSSSMAAGLE
Baiap2	455	QQGKSSSTGNLLD
Baiap2	521	SGTLVSTVxxxxx
Baiap2	326	AQPKSLSPPQSQS
Baiap2	262	PSALSASKSNLVI
Baz1b	1461	ADDEGDSDSESVG
Baz1b	1465	GDSDSESVGQSRG
Baz1b	1469	SESVGQSRGRRQK
Baz1b	703	CDVQEDSEGSDTD
Baz1b	706	QEDSEGSDTDDNK
Bclaf1	177	GEPQEESPLKSKS
Bclaf1	648	HSTRQKSPEIHRR
Bclaf1	496	VKKEVQSPEQVKS
Bclaf1	502	SPEQVKSEKLKEL
Bclaf1	531	SIFREESPLRIKM
Bclaf1	690	KKLRCDSADLRHD
Bclaf1	397	KQKFHDSEGDDTE
Bclaf1	402	DSEGDDTEETEDY
Bclaf1	221	LSAYDNSPRSPHS
Bclaf1	385	EVLDYFSDKESAK
Bclaf1	198	EHDPSESIDEFNK
Bclaf1	305	SPAKTITPQNAPR
Bclaf1	196	TFEHDPSESIDEF
Bclaf1	512	KELFDYSPPLHKS
Bclaf1	283	GNGSSRYSPSQNS
Bclaf1	267	SHSIQHSPERSGS
Bclaf1	408	TEETEDYRQFRKS
Bclaf1	660	RIDISPSALRKHT
Bclaf1	153	SSPYSKSPVSKRR
Bclaf1	371	GSEKGRTDGDWDD
Bsg	241	RRKPDQTLDEDDP
Bsg	82	VDADDRSGEYSCI
Bzw1	411	KNAEEESESEAEE
Bzw1	413	AEEESESEAEEGD
C1qbp	198	HEDEAESDIFSIK
Cald1	135	RRMQNNSAENETA
Cald1	249	QTENAFSPSRSGG
Cald1	491	NEWLTKSPDGNKS
Canx	582	DEILNRSPRNRKP
Canx	553	LEEKQKSDAEEDG
Canx	561	AEEDGGTGSQDEE
Canx	563	EDGGTGSQDEEDS
Canx	569	SQDEEDSKPKAEE
Cbx3	176	ERLTWHSCPEDEA
Cbx3	95	TKRKSLSDSESDD
Cct5	485	ARQVKESNPALGI
Cdc5l	373	QNLMALTNVDTPL
Cdc5l	377	ALTNVDTPLKGGL
Cdc5l	385	LKGGLNTPLHESD
Cdc5l	396	SDFSGVTPQRQVV
Cdc5l	424	NGAEGLTPRSGTT
Cdc5l	404	QRQVVQTPNTVLS
Cdc5l	417	TPFRTPSNGAEGL
Cdc5l	415	LSTPFRTPSNGAE
Cdc5l	410	TPNTVLSTPFRTP
Cdc5l	411	PNTVLSTPFRTPS
Cfl1	2	xxxxxASGVAVSD
Chchd3	58	VYGASVSDEELKR
Chchd3	50	SKSQRYSSVYGAS
Ckap4	367	KVGAHGSEEAVVF
Clcc1	504	PSTAESSPIVEKA
Clta	176	NDIDESSPGTEWE
Cltc	1494	DNFDNISLAQRLE
Cltc	883	NALAKIYIDSNNN
Cltc	1229	NFGRLASTLVHLG
Cnpy2	115	VGRNGGSSELDLQ
Comt	260	IYQGPSSPDKSxx
Comt	259	AIYQGPSSPDKSx
Comt	255	GLEKAIYQGPSSP
Comt	162	TILNGASQDLIPQ
Cpd	1366	HEFQDETDTEEET
Cpd	1368	FQDETDTEEETLY
Cpd	1376	EETLYSSKHxxxx
Cpd	1356	STGSKKSLLSHEF
Cpd	1359	SKKSLLSHEFQDE
Cstf2	522	SQPGGFSPGQSQV
Cstf2	511	AGMQGASMQGGSQ
Cstf2	118	ESPYGESISPEDA
Cstf2	529	PGQSQVTPQDHEK
Cstf2	526	GFSPGQSQVTPQD
Cstf2	516	ASMQGGSQPGGFS
Cstf2t	576	GQPSSFSPGQSQV
Cstf2t	583	PGQSQVTPQDQEK
Ctnna1	654	EDFDVRSRTSVQT
Ctnna1	643	PEELDDSDFETED
Ctnna1	660	SRTSVQTEDDQLI
Ctnna1	647	DDSDFETEDFDVR
Ctnna1	636	AVLMIRTPEELDD
Ctnna1	657	DVRSRTSVQTEDD
Ctnna1	297	IIVDPLSFSEERF
Ctnna1	656	FDVRSRTSVQTED
Ctnnb1	675	DYKKRLSVELTSS
Ctnnb1	191	RHAIMRSPQMVSA
Ctnnd1	920	NRTLDRSGDLGDM
Ctnnd1	268	QVRVGGSSVDLHR
Ctnnd1	269	VRVGGSSVDLHRF
Ctnnd1	713	RQEKALSAIADLL
Ctnnd1	352	SLASLDSLRKGMP
Ctnnd1	47	LERVRVSPQDANS
Ctnnd1	857	VNLNNASRSQSSH
Ctnnd1	349	ERGSLASLDSLRK
Ctnnd1	252	EGYRAPSRQDVYG
Ctnnd1	899	MGSNTKSLDNNYS
Ctnnd1	859	LNNASRSQSSHSY
Ctnnd1	53	SPQDANSLMANGT
Ctnnd1	865	SQSSHSYDDSTLP
Ctnnd1	257	PSRQDVYGPQPQV
Ctnnd1	230	GSDNYGSLSRVTR
Ctnnd1	125	GAMSVVSVETSDD
Ctnnd1	862	ASRSQSSHSYDDS
Ctnnd1	288	LEDDQRSMGYDDL
Ctnnd1	291	DQRSMGYDDLDYG
Ctnnd1	861	NASRSQSSHSYDD
Cttn	364	ARAKKQTPPASPS
Cttn	368	KQTPPASPSPQPA
Cttn	370	TPPASPSPQPAED
Cttn	384	PPSSPIYEDAAPL
Cttn	380	AEDRPPSSPIYED
Cttn	381	EDRPPSSPIYEDA
Cyb5r3	300	PKERCFTFxxxxx
Ddx1	481	TRPGANSPEMWSE
Ddx1	486	NSPEMWSEAIKIL
Dek	33	PGPREESEEEEEE
Dek	229	KCPEILSDESSSD
Dek	232	EILSDESSSDEDE
Dek	233	ILSDESSSDEDEK
Dek	234	LSDESSSDEDEKK
Dek	304	NSSKKESGSEDSS
Dek	306	SKKESGSEDSSDD
Dek	309	ESGSEDSSDDEPL
Dek	310	SGSEDSSDDEPLI
Dek	245	KKNKDESSEDEEK
Dek	246	KNKDESSEDEEKE
Dek	253	EDEEKESEEEQPP
Dhx8	429	KQSMDMSPIKIVK
Dlat	460	EGKGKISVNDFII
Dlg1	399	NTSDFVYLKVAKP
Dlg1	575	VSSGSGSLRTSQK
Dlg1	573	SSVSSGSGSLRTS
Dlg1	517	RIISVNSVDLRAA
Dlg1	571	MNSSVSSGSGSLR
Dlg1	122	LPSERISPQVPNE
Dlg1	570	MMNSSVSSGSGSL
Dnajc3	274	LNKLIGSAEELIR
Dnajc5	10	QRQRSLSTSGESL
Dnajc5	12	QRSLSTSGESLYH
Dnajc5	15	LSTSGESLYHVLG
Dnajc5	17	TSGESLYHVLGLD
Dnmt1	718	DIPELPSPKKLHQ
Dsg2	886	HVATAGSIAANDT
Dsg2	930	FTEKAASYAGEDD
Dsg2	851	GVSSSASITKGQH
Dsg2	1208	ASTLQSSYQIPSE
Dsg2	883	LTHHVATAGSIAA
Dync1i2	98	EAGSQDSGDGAVG
Dync1i2	95	TPSEAGSQDSGDG
Dync1i2	89	SSKSVSTPSEAGS
Eef1b2	106	DIDLFGSDDEEES
Eef1b2	112	SDDEEESEDAKRL
Eef1b2	87	PVSVADTTGSGAA
Eef2	502	VMKFSVSPVVRVA
Ehd1	456	EIFYTLSPVNGKI
Eif6	243	RDSLIDSLTxxxx
Emd	142	VRDDIFSSSEEEG
Emd	143	RDDIFSSSEEEGK
Emd	144	DDIFSSSEEEGKD
Emd	49	TQRRRLSPPSSSS
Eprs	999	QGSGLSSGGAGEG
Etfb	226	SKVSVISVEEPPQ
Fip1l1	280	RYGRAESPDLRRL
Fip1l1	487	TPSVFNSDEERYR
Fip1l1	88	DDSDSDSDDDEDD
Fip1l1	84	TETEDDSDSDSDD
Fip1l1	86	TEDDSDSDSDDDE
Fip1l1	479	ERERDHSPTPSVF
Fth1	114	EKSVNQSLLELHK
Fubp3	566	GQAQAHSQEQxxx
Fubp3	536	AAPQASSPPDYTM
G3bp1	291	PEDVQKSASPAPA
G3bp1	293	DVQKSASPAPADV
G3bp1	211	TEPQEESEEEVEE
G3bp1	109	AHGGLDSNGKPAD
Ganab	243	KPYGPTSVGLDFS
Gnl3	496	AEISDVTPVEETR
Gnl3	95	KRKLEISPDDEQS
Gnl3	101	SPDDEQSNVETQE
Gnl3	505	EETREMSPGQSTA
Gnl3	109	VETQEESDEPKIK
Gnl3	105	EQSNVETQEESDE
Gnl3	515	STASKPSDRSFIL
Gnl3	501	VTPVEETREMSPG
Golgb1	614	TGMELNSPQPDGV
Golgb1	599	MRDQHGTLEAGPL
Golim4	566	ENLPEESEERKQS
Golim4	356	EEEHDPSPEEQDR
Gstk1	178	TGAACKYGAFGLP
H2afy	170	EVSKAASADSTTE
H2afy	316	AFPSIGSGRNGFP
H2afy	173	KAASADSTTEGAP
H2afy	188	GFTVLSTKSLFLG
H2afy	174	AASADSTTEGAPT
H2afy	187	DGFTVLSTKSLFL
Hadha	231	LGPGIKSPEERTI
Hadha	643	YIYQSGSKNKNLN
Hadha	641	GFYIYQSGSKNKN
Hadhb	90	ALSGLLYRTNIPK
Hcfc1	1516	PEELQVSPGPRQQ
Hcfc1	666	TITLVKSPISVPG
Hcfc1	598	TVKVASSPVMVSN
Hcfc1	1849	PDDAVQSDDDSGT
Hcfc1	607	MVSNPATRMLKTA
Hcfc1	419	TPNPVPSVPANPP
Hcfc1	1853	VQSDDDSGTVPDY
Hcfc1	1855	SDDDSGTVPDYNQ
Hcfc1	1839	SVMVTHYFLPPDD
Hdac2	422	ACDEEFSDSEDEG
Hdac2	424	DEEFSDSEDEGEG
Hdac2	394	DAVHEDSGDEDGE
Hdgfrp2	366	RAERGGSSGEELE
Hdgfrp2	367	AERGGSSGEELED
Hdgfrp2	659	ERMQLASESADDD
Hdgfrp2	661	MQLASESADDDDE
Hdgfrp2	669	DDDDEDSxxxxxx
Hdgfrp2	450	ERTRKRSEGLSLD
Hdgfrp2	395	TPSSSDSEPEGEL
Hdgfrp2	393	RGTPSSSDSEPEG
Hdgfrp2	391	RGRGTPSSSDSEP
Hdgfrp2	392	GRGTPSSSDSEPE
Hdgfrp2	389	KARGRGTPSSSDS
Hdlbp	317	IGPKGNSLQEILE
Hdlbp	35	LNSEEESDPPTYK
Hdlbp	31	KVATLNSEEESDP
Hdlbp	28	QQIKVATLNSEEE
Hdlbp	944	KETDPGSPRRCDI
Hdlbp	39	EESDPPTYKDAFP
Hdlbp	40	ESDPPTYKDAFPP
Hdlbp	1247	APDMSSSEEFPSF
Hdlbp	1246	KAPDMSSSEEFPS
Hdlbp	1245	EKAPDMSSSEEFP
Hmgn1	87	ENQSPASEEEKEA
Hmgn1	84	GETENQSPASEEE
Hmgn1	80	PAENGETENQSPA
Hmgn1	95	EEKEAKSDxxxxx
Hnrnpab	260	QQQQYGSGGRGNR
Hnrnpf	63	AFVELESEDDVKL
Hnrnpf	100	DWVLKHSGPNSAD
Hnrnpf	104	KHSGPNSADSAND
Hnrnpf	107	GPNSADSANDGFV
Hsd17b10	229	VRNFLASQVPFPS
Hsd17b4	726	PQNAFFSGRLKAR
Hsd17b4	687	IDLKNGSGEVYQG
Hsp90ab1	226	EREKEISDDEAEE
Hsp90ab1	255	KIEDVGSDEEDDS
Hsp90ab1	261	SDEEDDSGKDKKK
Hsp90ab1	445	LGIHEDSTNRRRL
Igf2bp2	164	EELSSPSPPHRAR
Igf2bp2	162	PDEELSSPSPPHR
Igf2r	2469	TPAKLVSFHDDSD
Igf2r	2474	VSFHDDSDEDLLH
Igf2r	2399	HGDDQDSEDEVLT
Ilf2	68	QDLAPNSAEQASI
Immt	442	EKRAFDSAVAKAL
Kif5b	945	AVRGGGSFVQNNQ
Lbr	101	GSRRSVSASYQAD
Ldha	239	QVVDSAYEVIKLK
Ldha	86	SKDYSVTANSKLV
Ldha	309	VVKVTLTPDEEAR
Ldha	84	VSSKDYSVTANSK
Lman1	334	ADDIFESIGDREL
Lman1	438	PGSAGVYETTQHF
Lrpprc	1026	SSLSSSSPSAGDT
Mars	827	GGQAKGSPKPAVV
Mcoln1	10	AAGRRGSETEQLL
Mcoln1	22	LTPNPGYGTQAGT
Mcoln1	12	GRRGSETEQLLTP
Mphosph10	164	KPDPRKSPAFSDE
Mphosph10	168	RKSPAFSDEDSDL
Mphosph10	172	AFSDEDSDLDFDI
Mre11a	659	KGVDFESDEDDDD
Mre11a	2	xxxxxMSPADPLD
Mre11a	621	TIEVDESDDDDSF
Mre11a	672	DPFMSGSCPRRNR
Mre11a	626	ESDDDDSFPTSSR
Mta1	449	PNRNNMSPHGIPA
Mta1	386	TGTPGQSPGAGRA
Mta1	382	VVNGTGTPGQSPG
Mta2	54	RRDISSSLNSLAD
Mta2	435	PEAQSLSPYTTSA
Mtdh	425	SNDQKDSDDDKEK
Mtdh	142	EDEVVRTPRSITA
Mtdh	567	SETNWESPKQIKK
Mtdh	419	KSQEPISNDQKDS
Mtdh	456	KQGEDNSITQDTE
Mtdh	493	CSLKTMSTSDPVE
Mtdh	297	KLSSQLSAGEEKW
Mtdh	145	VVRTPRSITAKQP
Mthfd1	318	LKTPVPSDIAISR
Myh10	1989	GASLELSDDDTES
Myh9	1940	RIVRKGTGDCSDE
Myh9	1944	KGTGDCSDEEVDG
Myh9	1960	GADAKATExxxxx
Myh9	1114	ELETQISELQEDL
Myh9	1715	DEIANSSGKGALA
Nnt	373	GITHIGYTDLPSR
Nsf	437	VETKNFSGAELEG
Nsf	739	MREEGASPLDFDx
Nsf	207	TKENRQSIINPDW
Nucb2	343	DQQQLFTEEELKE
Nucb2	332	EFLEPDSWETLDQ
Nucb2	89	IRSGRLSQELDLV
Numb	264	QLARQGSFRGFPA
Numb	283	PFKRQLSLRINEL
Numb	183	TFTREGSFRVTTA
Numb	624	KQRTNPSPTNPFS
Numb	234	SSPTSPTLDPTAS
Numb	226	PGNSAPSPSSPTS
Numb	231	PSPSSPTSPTLDP
Numb	213	KAETDKTVGPSVA
Numb	228	NSAPSPSSPTSPT
Numb	223	SVAPGNSAPSPSS
Numb	631	PTNPFSSDAQKAF
Numb	428	GHRRTPSEADRWL
Nup153	607	KILREGSVLDILK
Nup153	210	SLPPLWSPEAERS
Nup153	339	VSSPLNSPLDRSG
Nup153	331	DAKRIPSAVSSPL
Nup153	335	IPSAVSSPLNSPL
Nup153	334	RIPSAVSSPLNSP
Pabpc4	643	GTVAAATSxxxxx
Pabpc4	319	EFSPFGSITSAKV
Pcbp1	173	LETLSQSPQGRVM
Pcbp1	190	QPMPASSPVICAG
Pcbp1	264	AGIDSSSPEVKGY
Pcbp1	263	FAGIDSSSPEVKG
Pcbp1	246	QVARQQSHFAMMH
Pdha1	232	RYGMGTSVERAAA
Pdha1	231	NRYGMGTSVERAA
Pdha1	295	YHGHSMSDPGVSY
Pdha1	293	YRYHGHSMSDPGV
Pdha1	300	MSDPGVSYRTREE
Pdha1	289	ELQTYRYHGHSMS
Pdia6	433	EDDIDLSDVELDD
Pdia6	134	IVDAALSALRQLV
Pgrmc1	54	GDQPGASGDNDDD
Pgrmc1	74	LKPRDFTPAELRR
Pgrmc1	181	EEPTVYSDDEEPK
Pgrmc1	180	GEEPTVYSDDEEP
Pgrmc2	98	MKKRDFSLEQLRQ
Pgrmc2	205	EEPSEYTDEEDTK
Pgrmc2	202	KPGEEPSEYTDEE
Pi4k2a	50	GPSPPCSPGHDRE
Pi4k2a	46	AAGSGPSPPCSPG
Pi4k2a	467	SESYTQSFQSRKP
Picalm	315	LASTGLSLTKVDE
Pigr	694	MGDFRNSRDLGGN
Pigr	687	SYRTDISMGDFRN
Pigr	678	KNVDRMSISSYRT
Pigr	757	FLFQSSTIAAQVH
Pigr	682	RMSISSYRTDISM
Pigr	680	VDRMSISSYRTDI
Pigr	362	SVVKGVTGGSVAI
Pigr	365	KGVTGGSVAIVCP
Pigr	681	DRMSISSYRTDIS
Pkn2	592	GEIDDSSELRVLD
Pkn2	363	LPGWSPSENRSSF
Pls3	339	DLKRAESMLQQAD
Pls3	293	QKINNFSADIKDS
Pls3	122	GTQHSYSEEEKYA
Pnn	346	EAGVVHSDAEKDQ
Pnn	100	RESRQESDPEDDD
Pnn	96	RRTRRESRQESDP
Pnn	450	GKENINSLEVEKE
Pnn	380	GEKQQDSQPEEVM
Pnn	442	KECKSLSPGKENI
Pnn	440	PDKECKSLSPGKE
Pnn	66	LLRRGFSDSGGGP
Ppia	137	KVKEGMSIVEAME
Ppp1r10	313	KKKKVLSPTAAKP
Ppp1r10	320	PTAAKPSPFEGKT
Ppp1r10	354	DTDRPGTPVPAVE
Ppp1r10	382	DAKPVESPGDPNQ
Prpf31	455	ASSVAFTPLQGLE
Prpf31	445	STIRDRSSGTASS
Prpf31	451	SSGTASSVAFTPL
Psmd11	326	CKIMLNTPEDVQA
Psmd11	335	DVQALVSGKLALR
Psmd11	77	EFQRAQSLLSTDR
Pspc1	408	NMGDAFSPAPAGT
Ptbp1	501	LKSLFSSNGGVVK
Ptbp1	500	DLKSLFSSNGGVV
Ptbp1	137	NHKELKTDSSPNQ
Ptpn1	392	PTEEELSPTEEEQ
Rab11b	78	RYRAITSAYYRGA
Rab11fip1	541	KPRLEVSPEAQPK
Rab11fip1	158	RNNMTASMFDLSM
Rab11fip1	348	SPSNSPSPQGFRK
Rab11fip1	336	EQPEAKSEIRESS
Rab11fip1	238	PLSQSMSVLPTSK
Rab11fip1	342	SEIRESSPSNSPS
Rab11fip1	360	RKRHLFSSTENLA
Rab12	20	GGLGAVSPALSGG
Rab7a	72	GQERFQSLGVAFY
Rab8b	180	NRKMNDSNSSGAG
Rangap1	441	TFLSFPSPEKLLR
Rangap1	358	KVLASLSDDEGED
Rangap1	427	PAPVLSSPPPTDL
Rangap1	426	EPAPVLSSPPPTD
Raver1	576	MKPRLLSPIASNR
Rbbp7	354	KIGEEQSAEDAED
Rbm10	719	HRRAHLSENELEA
Rbm10	660	YSGESDSEEEQER
Rbm10	658	AAYSGESDSEEEQ
Rbm10	645	ASDDRPSPPRGLV
Rbm10	655	GLVAAYSGESDSE
Rbm14	206	GQARQPTPPFFGR
Rbm14	582	YERTRLSPPRASY
Rbm14	618	SDYRRLSESQLSF
Rbm14	523	RTQSSASLAASYA
Rbm14	572	VANANSTPPPYER
Rbm14	520	APYRTQSSASLAA
Rbm14	571	AVANANSTPPPYE
Rbm17	155	RRPDPDSDEDEDY
Rbm39	136	PFRKDKSPVREPI
Rbm39	341	ASSFLDSDELERT
Rbm39	95	RRFRGRYRSPYSG
Rbm39	97	FRGRYRSPYSGPK
Rbm39	337	DASSASSFLDSDE
Rbm39	334	ERTDASSASSFLD
Rfc1	110	VTYISETDEDDDF
Rfc1	69	KRIIYDSDSESEE
Rfc1	108	DPVTYISETDEDD
Rfc1	364	TKRESVSPEDSEK
Rfc1	245	KKARKDSEEGESF
Rfc1	71	IIYDSDSESEETV
Rfc1	274	ANAEHFSIGRKTY
Rfc1	1089	QEDATQSDEKEQD
Rfc1	76	DSESEETVQVKNA
Rfc1	1082	SEYNEESQEDATQ
Rfc1	73	YDSDSESEETVQV
Rpl15	34	WQYRQLSALHRAP
Rpl15	100	FARSLQSVAEERA
Rpl18a	123	HRARAHSIQIMKV
Rpl30	16	SLESINSRLQLVM
Rpl7a	209	AFTQVNSEDKGAL
Rpn1	534	EIAVLQSRLKTEG
Rprd1b	166	DYPGSYSPQDPSA
Rprd1b	134	SMEDSKSPPPKAA
Rprd1b	149	KKSLKRTFQQIQE
Rps27	11	KDLLHPSPEEEKR
Rps28	28	GSQGQCTQVRVEF
Rps28	23	VLGRTGSQGQCTQ
Rpsa	43	YIYKRKSDGIYII
Safb	623	VSREKRSVVSFDK
Safb	626	EKRSVVSFDKVKE
Safb	79	DEIEVISEGNKKM
Safb	362	ELVRAPTAAPSPE
Safb	366	APTAAPSPEPRDS
Safb	208	QEMEEASLEPENE
Safb	406	ADQKMSSVEDDSD
Safb	405	GADQKMSSVEDDS
Safb	234	PVKEEGSELEQPF
Safb	602	VISVKTSGSKERA
Safb	604	SVKTSGSKERASK
Safb	262	EEDLFESCGHPEE
Safb	465	VVTNARSPGARCY
Safb	196	NVDTSSSDFTILQ
Sart1	597	ERDEERSANGGSE
Sart1	602	RSANGGSESDGEE
Sart1	604	ANGGSESDGEENI
Sart1	392	LASEYLSPEEMVT
Scfd1	32	VPHVKNSPGEPVW
Scfd1	298	STGVENSPTGARP
Scfd1	293	VNLEESTGVENSP
Scp2	537	LAMKLQSLQLQPD
Sec22b	168	ALSALDSKANNLS
Sec22b	137	ARRNLGSINTELQ
Sec22b	140	NLGSINTELQDVQ
Sec22b	164	QRGEALSALDSKA
Sf1	82	PEDRSPSPEPIYN
Sf1	80	PNPEDRSPSPEPI
Sf1	89	PEPIYNSEGKRLN
Sf1	87	PSPEPIYNSEGKR
Sf3b1	190	VNGAAASQPPSKR
Sf3b1	194	AASQPPSKRKRRW
Sf3b1	400	ERNRPLSDEELDA
Sf3b1	332	TPTPGASKRKSRW
Sf3b1	211	DQTPGATPKKLSS
Sf3b1	326	GDSIGETPTPGAS
Sf3b1	328	SIGETPTPGASKR
Sf3b1	349	ASQMGGSTPVLTP
Sf3b1	207	DQTADQTPGATPK
Sf3b1	223	SWDQAETPGHTPS
Sf3b1	350	SQMGGSTPVLTPG
Sf3b1	354	GSTPVLTPGKTPI
Sf3b1	227	AETPGHTPSLRWD
Sf3b1	436	KLTATPTPLGGMT
Sf3b1	434	ARKLTATPTPLGG
Sf3b1	142	FADGGKTPDPKMN
Sf3b1	229	TPGHTPSLRWDET
Sf3b1	248	SETPGATPGSKIW
Sf3b1	129	RRTMIISPERLDP
Sf3b1	244	RAKGSETPGATPG
Sf3b1	267	TPAGAATPGRGDT
Sf3b1	341	KSRWDETPASQMG
Sf3b2	414	EEEHKDSDDDSSD
Sf3b2	418	KDSDDDSSDDEQE
Sf3b2	419	DSDDDSSDDEQEK
Sf3b2	272	RQEEMNSQQEEEE
Sf3b2	290	RSSLGQSASETEE
Sf3b2	294	GQSASETEEDTVS
Sf3b2	292	SLGQSASETEEDT
Sf3b2	763	AMDGSETPQLFTV
Slc16a1	213	KLKSKESLQEAGK
Slc16a1	492	DPAEEESPVxxxx
Slc16a1	230	TDLIGGSPKGEKL
Slc16a1	461	KEDETSTDVDEKP
Slc16a1	220	LQEAGKSDANTDL
Slc16a1	460	GKEDETSTDVDEK
Slc16a1	483	PAPLQNSSGDPAE
Slc16a1	474	KKTMKETQSPAPL
Slc16a1	476	TMKETQSPAPLQN
Slc38a2	22	DSSSYSSNGDFNY
Slc38a2	17	ISPDEDSSSYSSN
Slc38a2	28	SNGDFNYSYPTKQ
Slc3a2	179	IDPDLGSQEDFKD
Smarca5	802	GYKVPRSPDLPNA
Smarca5	65	EVFDDGSPGKQKE
Smarca5	112	QPAAQKTPTSPLK
Smarca5	115	AQKTPTSPLKMKP
Smarca5	48	PAAPSATGAGPAD
Smc1a	957	SQEEGGSQGEESV
Snd1	149	PEQNRLSECEEQA
Snd1	425	DYIRPASPATETV
Snd1	234	PTFRRETDGSETP
Snw1	224	IPRGPPSPPAPVM
Snw1	232	PAPVMHSPSRKMT
Snw1	234	PVMHSPSRKMTVK
Snx27	49	RIVKSESGYGFNV
Sod1	99	DGVANVSIEDRVI
Sod1	108	DRVISLSGEHSII
Sort1	819	SGYHDDSDEDLLE
Spcs2	17	SGGGGGSSGPGGG
Spns1	506	LHETEPSDDQIVV
Srp68	587	GIFGFRSxxxxxx
Srp68	26	GGGGGGSGGGRSA
Srp68	12	QIPGGGSGGGGSG
Srp68	17	GSGGGGSGGGGGG
Srp72	617	VSSPPTSPRPGSA
Srp72	622	TSPRPGSAATMAS
Srp72	616	TVSSPPTSPRPGS
Srp72	613	ASKTVSSPPTSPR
Srp72	516	VEALENSPGATYI
Srp72	612	DASKTVSSPPTSP
Srp72	610	ELDASKTVSSPPT
Srp72	625	RPGSAATMASSTS
Srp72	628	SAATMASSTSNIV
Srp72	630	ATMASSTSNIVPP
Srp72	631	TMASSTSNIVPPR
Srpr	295	LQDLDCSSSDDEG
Srpr	297	DLDCSSSDDEGAT
Srpr	296	QDLDCSSSDDEGA
Ssr1	269	NQINKASPRRLPR
Ssr1	261	SWIPQETLNQINK
Ssr1	255	QNDVDMSWIPQET
Ssrp1	667	KSKEFVSSDESSS
Ssrp1	438	EGINPGYDDYADS
Ssrp1	668	SKEFVSSDESSSG
Ssrp1	444	YDDYADSDEDQHD
Ssrp1	673	SSDESSSGENKSK
Ssrp1	441	NPGYDDYADSDED
Stag2	1061	DTMSVISGMSSRG
Stag2	1064	SVISGMSSRGSTV
Stag2	1058	GDDDTMSVISGMS
Stag2	1056	AGGDDDTMSVISG
Stk11ip	456	KTPALGTPPLDAQ
Stk11ip	388	VRVRRASISEPSD
Stk11ip	405	LRTLDPSPAGWFV
Stk11ip	463	PPLDAQSLETARS
Stk11ip	451	PLATIKTPALGTP
Stk11ip	469	SLETARSPPAIGE
Stk11ip	393	ASISEPSDTDPEL
Stk38	264	TFQNMNSKRKAET
Stk38	16	SSMSNHTKERVTM
Stk38	258	SLPSDFTFQNMNS
Strbp	466	DIECMSSDEKSDN
Strbp	465	ADIECMSSDEKSD
Stx7	129	RASSRVSGGFPED
Stx7	137	GFPEDSSKEKNFV
Stx7	126	ARVRASSRVSGGF
Stx7	125	VARVRASSRVSGG
Stx8	102	SFKNEGSEPDLIR
Sub1	118	QLKEQISDIDDAV
Sub1	19	SGSDSDSEVEKKL
Sub1	12	ELVSSSSSGSDSD
Sub1	11	KELVSSSSSGSDS
Sub1	17	SSSGSDSDSEVEK
Sub1	13	LVSSSSSGSDSDS
Sub1	15	SSSSSGSDSDSEV
Tcp1	551	YENAVHSGALDDx
Terf2	462	EEKEVWSEEDQLF
Terf2	412	SQSSEPSPDLNSS
Terf2	358	VLPNLASPSSPTH
Terf2	406	LVLEEDSQSSEPS
Terf2	360	PNLASPSSPTHKN
Thoc1	402	LLKENESPDVRRD
Thoc1	497	LTNDTETNSxxxx
Tmem214	8	AARAAGSGGWEVV
Tmem214	49	WKYDLSSPIQPTS
Tmpo	66	KGPPDFSSDEERE
Tmpo	67	GPPDFSSDEEREP
Tmpo	74	DEEREPTPVLGSG
Tmpo	183	NDSDRYSDNDEDS
Tmpo	179	QNGSNDSDRYSDN
Tmpo	171	SSSAENTRQNGSN
Tmpo	159	AESRSSTPLPTVS
Tmpo	182	SNDSDRYSDNDED
Tmpo	79	PTPVLGSGASVGR
Tmpo	155	REQGAESRSSTPL
Tmpo	82	VLGSGASVGRGRG
Tmpo	183	NDSDRYSDNDEGK
Tom1	208	AVLPGDSPITPTP
Tom1	160	TDLDMLSPIHTPQ
Tom1	405	LDARQQSTGAIPA
Tom1	462	RLPNLASPSAEGP
Tom1	164	MLSPIHTPQRTVF
Tomm70a	94	TPEGRASPALGSG
Tomm70a	88	RNSERKTPEGRAS
Tomm70a	99	ASPALGSGPDGSG
Tomm70a	107	PDGSGDSLEMSSL
Tomm70a	104	GSGPDGSGDSLEM
Tomm70a	112	DSLEMSSLDRAQA
Tox4	174	SPEDRLSTTPSPT
Tox4	175	PEDRLSTTPSPTN
Tox4	180	STTPSPTNSLHED
Tox4	178	RLSTTPSPTNSLH
Tox4	182	TPSPTNSLHEDGV
Tpi1	173	PVWAIGTGKTATP
Tpi1	80	AFTGEISPGMIKD
Tpi1	212	RIIYGGSVTGATC
Tpr	2114	GRGLQLTPGIGGM
Tpr	1181	MKEVVQSPLNISL
Tpr	2071	TPQAPQSPRRPPH
Tpr	2153	FAEAIHSPQVAGV
Tpr	380	EELAAMSPTAAAV
Tpr	372	RKGAILSEEELAA
Tpr	2035	AADSQNSGEGNTS
Tpr	524	RDEEVSSADISSS
Tpr	2040	NSGEGNTSAAESS
Tpr	2131	FDDEDRTVPSTPT
Tufm	312	IEMFHKSLERAEA
Tufm	430	LRDGNKTIGTGLV
Uqcrc1	212	ENVRRLSRTDLTD
Utp14a	181	CEWKARSPLEQEI
Utp14a	340	QKLQVVSESEEER
Utp14a	342	LQVVSESEEERDA
Utp14a	29	PTNYPLSDSEDEA
Utp14a	31	NYPLSDSEDEAGS
Utp14a	37	SEDEAGSDGERKH
Utp14a	568	TRTPSVTSLALPT
Utp14a	566	LTTRTPSVTSLAL
Vamp4	30	NLLEDDSDEEEDF
Vamp4	88	DELQDKSESLSDN
Vamp4	42	FFLRGPSGPRFGP
Vapa	164	PLPKPHSVSLNDT
Vdac2	252	SAKVNNSSLIGVG
Vps26b	334	QLSDNNSRQxxxx
Vps26b	304	IVRKSMSHQAAIA
Xrn2	499	KRKAEDSDSEPEP
Xrn2	501	KAEDSDSEPEPED
Xrn2	448	ALGSRNSPGCQVA
Xrn2	475	NSSPSISPNTSFA
Xrn2	468	YEMRMQSNSSPSI
Xrn2	471	RMQSNSSPSISPN
Xrn2	482	PNTSFASDGSPSP
Xrn2	473	QSNSSPSISPNTS
Xrn2	479	SISPNTSFASDGS
Xrn2	470	MRMQSNSSPSISP
Xrn2	455	PGCQVASNPRQAA
Ythdf3	388	VVPVSASPSSVEV
Zc3h14	515	QPDKPASPKFIVT
Zc3h14	309	VKVKRFSHDGEEE
Zc3h14	620	VYHHPISPCKAFP
Zc3h14	527	TLDGVPSPPGYMS
Zc3h14	533	SPPGYMSDQEEEM
Zfr	1053	RKRRRDSDGVDGF
