## Supplementary material for "Quantitative Phosphoproteomic Analyses Identify STK11IP as a Lysosome-Specific Substrate of mTORC1 that Regulates Lysosomal Acidification": Table S6

### Sheet: Metabolomic - basal and fast
Table s6. The metabolomic results identified and quantified by metabolomic experiments using blood from wild type and STK11IP knock out mice after indicated treatment
Sample Name	WT1	WT2	WT4	WT5	WT6	WT7	WT8	WT9	WT10	Ko1	Ko3	Ko5	Ko6	Ko7	Ko8	Ko9	Ko10
Treat	WT-basal	WT-basal	WT-basal	WT-basal	WT-Fast	WT-Fast	WT-Fast	WT-Fast	WT-Fast	KO-basal	KO-basal	KO-basal	KO-Fast	KO-Fast	KO-Fast	KO-Fast	KO-Fast
genotype	WT	WT	WT	WT	WT	WT	WT	WT	WT	KO	KO	KO	KO	KO	KO	KO	KO
1-Methyladenosine	2.21974e+07	2.41237e+07	2.54314e+07	2.50187e+07	2.62846e+07	2.89168e+07	2.49208e+07	2.71616e+07	2.45734e+07	2.71478e+07	2.39062e+07	2.15465e+07	3.67882e+07	2.57112e+07	2.319e+07	2.39846e+07	2.15216e+07
1-Methyl-Histidine	7.44924e+08	5.16812e+08	6.33406e+08	5.63324e+08	1654958507	1498880284	1728930595	1900132474	1919820610	8.94979e+08	7.85615e+08	6.67276e+08	1854771564	1507170033	1646074102	1804799335	1804202380
2_3-dihydroxybenzoic acid	1.03224e+07	5.17218e+06	3.82988e+06	3.11452e+06	572017	1.13136e+06	1.12765e+06	650247	801250	5.28225e+06	3.82741e+06	5.52603e+06	1.4422e+06	1.10108e+06	755344	690035	908126
2-Aminooctanoic acid	6.1451e+07	9.32037e+07	7.06434e+07	6.77541e+07	1.01375e+08	9.68541e+07	6.22729e+07	9.642e+07	8.98991e+07	1.04275e+08	1.09452e+08	8.97174e+07	1.19878e+08	7.80123e+07	8.36582e+07	8.0505e+07	9.88365e+07
2-dehydro-D-gluconate	2.41637e+06	3.37125e+06	2.59056e+06	2.0262e+06	2.42589e+06	2.51269e+06	2.24361e+06	2.69819e+06	2.04463e+06	2.0283e+06	1.94103e+06	1.85931e+06	4.34273e+06	3.57026e+06	1.86524e+06	2.27339e+06	2.36628e+06
2-Hydroxy-2-methylbutanedioic acid	3.08906e+06	4.00554e+06	3.21803e+06	3.05656e+06	9.71789e+06	6.97898e+06	7.15912e+06	7.99636e+06	7.30476e+06	3.872e+06	2.91094e+06	2.70814e+06	1.3996e+07	7.50152e+06	7.09526e+06	6.62109e+06	7.76762e+06
2-hydroxygluterate	6.95808e+06	9.56226e+06	7.01278e+06	6.89375e+06	8.01806e+06	7.68885e+06	6.02472e+06	6.97168e+06	6.69978e+06	7.65599e+06	6.41896e+06	6.06372e+06	9.75213e+06	5.96181e+06	6.5745e+06	6.11491e+06	5.55368e+06
2-keto-isovalerate	6.80802e+06	9.84768e+06	8.48495e+06	1.12221e+07	1.12005e+07	1.15228e+07	7.50174e+06	1.1627e+07	7.42992e+06	1.06051e+07	7.67877e+06	9.52949e+06	1.11038e+07	7.92534e+06	1.14191e+07	1.10589e+07	8.23785e+06
2-oxobutanoate	842106	871344	1.4461e+06	526267	1.71962e+07	1.26991e+07	1.04777e+07	1.38702e+07	2.0428e+07	2.96318e+06	2.05863e+06	1.54619e+06	1.8461e+07	1.6217e+07	2.20636e+07	1.9178e+07	1.71914e+07
3-S-methylthiopropionate	320786	275818	346646	275207	1.65455e+06	1.36768e+06	1.62654e+06	1.2977e+06	1.65193e+06	518305	443178	361389	2.53047e+06	1.73286e+06	1.38733e+06	1.48742e+06	1.89321e+06
4-aminobutyrate	473911	762615	644064	670498	895836	793336	431878	607078	535974	626033	642142	451911	658877	465586	545784	640869	501816
4-Pyridoxic acid	6.65389e+06	6.37449e+06	5.64977e+06	4.90306e+06	5.86728e+06	4.25569e+06	3.90592e+06	3.39352e+06	4.17541e+06	5.21378e+06	4.09395e+06	3.62738e+06	5.96133e+06	3.73251e+06	4.46315e+06	4.4365e+06	4.78847e+06
5-methyl-THF	1.65771e+06	1.62163e+06	1.30958e+06	1.07936e+06	1.26833e+06	1.32342e+06	1.21987e+06	1.69473e+06	1.15424e+06	1.61391e+06	1.92963e+06	1.53585e+06	1.32032e+06	1.21588e+06	1.31369e+06	1.39014e+06	1.17946e+06
acetoacetate	707777	751973	1.45972e+06	537122	1.76232e+07	1.33847e+07	1.06696e+07	1.04187e+07	2.12157e+07	2.81708e+06	1.9298e+06	1.46835e+06	1.86852e+07	1.62993e+07	2.23378e+07	1.9567e+07	1.73914e+07
Acetylcarnitine DL	3909252494	4175798948	5133194422	3971392473	5307369831	4972770232	4619841399	5677421952	5774356035	4805294972	4779277759	3823243411	4372674556	4960238997	5948530647	5122214357	5553189748
Acetyllysine	1.05386e+08	9.49604e+07	9.7857e+07	8.71567e+07	1.54398e+08	150182931	1.97197e+08	2.17463e+08	141772451	1.15334e+08	1.01067e+08	8.58667e+07	259617917	1.4355e+08	1.23152e+08	1.60079e+08	1.65839e+08
acetylphosphate	1.05791e+06	1.7761e+06	1.65932e+06	1.73093e+06	794222	374580	1.00172e+06	986045	1.00815e+06	834426	1.52002e+06	1.61098e+06	854041	962216	734543	1.04435e+06	875543
aconitate	1.10953e+07	1.61474e+07	1.53934e+07	1.259e+07	1.43607e+07	1.44072e+07	1.29654e+07	1.43841e+07	1.2631e+07	1.33515e+07	1.56769e+07	1.34494e+07	1.81204e+07	1.23127e+07	1.29871e+07	1.31145e+07	1.32554e+07
adenine	3.98719e+08	2.38808e+08	261347354	3.05513e+08	2.97107e+08	1.56784e+08	2.51179e+08	2.08425e+08	293113835	3.55228e+08	2.01651e+08	2.22113e+08	2.91634e+08	3.6376e+08	2.95375e+08	3.779e+08	2.04015e+08
adenosine	3040934834	1852390913	2049071365	2439213816	2263009559	1229492304	1928722568	1694807225	2344624132	2667267575	1589455904	1785493199	2259038097	2831732047	2347127009	2950524582	1550465512
a-ketoglutarate	2.80005e+07	4.45024e+07	3.5539e+07	4.83149e+07	4.05718e+07	5.4579e+07	2.95603e+07	4.45304e+07	3.29327e+07	4.7895e+07	3.74556e+07	4.56267e+07	3.63669e+07	2.50008e+07	4.78997e+07	4.65242e+07	3.64956e+07
alanine	1.03128e+08	1.09386e+08	8.616e+07	1.05797e+08	1.19092e+08	1.08139e+08	105205480	1.22888e+08	102232317	9.82458e+07	9.19584e+07	1.047e+08	1.16301e+08	1.15405e+08	1.08782e+08	106959965	1.09809e+08
allantoate	4.16352e+06	5.76416e+06	4.2335e+06	3.65728e+06	3.82289e+06	4.79281e+06	3.31895e+06	4.68316e+06	3.48281e+06	4.17444e+06	4.81047e+06	4.47819e+06	4.69608e+06	4.05464e+06	3.7914e+06	3.56225e+06	3.08055e+06
allantoin	6.47252e+07	8.02449e+07	7.29134e+07	6.16131e+07	6.98948e+07	7.56863e+07	7.85154e+07	9.90946e+07	7.26345e+07	6.64056e+07	6.9519e+07	7.12549e+07	9.7188e+07	7.20651e+07	7.32326e+07	7.5277e+07	7.60008e+07
Aminoadipic acid	1.68302e+06	1.70544e+06	1.60287e+06	1.60463e+06	1.67275e+06	1.80957e+06	1.72648e+06	1.61238e+06	1.82021e+06	2.13741e+06	1.92214e+06	1.8287e+06	1.64729e+06	1.55383e+06	2.0513e+06	1.69702e+06	1.57041e+06
AMP	1835182698	2242263190	2458401716	2189510403	1322397779	6.02481e+08	1651716854	2179464740	2008951483	1275578484	1972029429	2049962972	1329788957	1747833640	1336207516	2007185880	1553832436
arginine	2.51125e+08	3.03823e+08	2.54476e+08	2.15048e+08	2.5584e+08	2.34871e+08	2.31202e+08	2.64203e+08	2.50282e+08	2.36413e+08	2.28507e+08	2.43316e+08	2.4082e+08	2.61274e+08	2.46295e+08	241536160	2.14061e+08
asparagine	1.1019e+07	1.20761e+07	1.0287e+07	9.62535e+06	1.32113e+07	1.25411e+07	1.23296e+07	1.43591e+07	1.11204e+07	1.17295e+07	1.12148e+07	1.25445e+07	1.21108e+07	1.28413e+07	1.16441e+07	1.11353e+07	1.1094e+07
aspartate	3.79488e+06	4.01018e+06	3.02384e+06	3.56764e+06	6.57942e+06	3.49732e+06	3.2894e+06	4.58591e+06	2.75424e+06	4.36729e+06	2.98985e+06	3.34546e+06	4.49704e+06	3.82951e+06	3.52867e+06	3.36871e+06	2.29069e+06
betaine aldehyde	6.09187e+07	5.904e+07	4.46084e+07	5.09415e+07	2.78304e+07	26993734	2.35369e+07	2.69529e+07	2.53786e+07	2.931e+07	3.65568e+07	3.80431e+07	23508430	2.23512e+07	2.56844e+07	2.28641e+07	2.61364e+07
betaine	2388866248	1872776536	2098333280	2114441749	2118142111	1650671123	2073094863	1680838045	1343002522	2254196405	2311779057	1983794448	1474015561	2227080096	1701266152	1435796016	1587704576
biotin	1.66642e+06	3.28143e+06	1.77511e+06	1.10036e+06	2.59765e+06	3.0053e+06	2.23498e+06	4.07966e+06	2.15084e+06	1.68245e+06	1.72608e+06	1.31471e+06	4.46185e+06	4.64833e+06	2.3306e+06	1932586	3.53588e+06
Carbamoyl phosphate	1.16497e+06	1.36007e+06	1.00745e+06	1.1612e+06	1.36483e+06	1.07496e+06	935154	913506	829233	1.52512e+06	1.03984e+06	1.1871e+06	877163	946321	1.21445e+06	1.07049e+06	713358
carnitine	2595437042	2543638745	1927819066	2184102138	1168534466	1166558346	1037375428	1183760747	1109329888	1282607578	1560464630	1642260543	1007881845	9.49519e+08	1163984256	1050167446	1079335453
Cholic acid	9718.83	210333	43528.8	11238.7	159270	443602	56160.5	42777.9	96247	26976.8	20631.4	11238	53565	814502	33730.4	213495	210196
choline	1751416179	1656140256	1528486633	1300031252	1977395917	1391034608	1344059224	1510841899	1201327246	1985130649	1476731320	1237126353	1571500714	1517489423	1372366314	1207038020	1147336509
citrate	6.37748e+07	1.18563e+08	9.74676e+07	7.76372e+07	1.0572e+08	9.9818e+07	3.80381e+07	6.84509e+07	2.63333e+07	1.31119e+08	1.19386e+08	1.31647e+08	1.58214e+08	6.58052e+07	6.94013e+07	6.27685e+07	2.04439e+07
citrate-isocitrate	207798824	3.52791e+08	2.96079e+08	2.34701e+08	3.09587e+08	2.94258e+08	1.14938e+08	199166109	8.01084e+07	3.91007e+08	3.33103e+08	3.63566e+08	402563474	1.92178e+08	2.06616e+08	1.82186e+08	5.67018e+07
citrulline	8.62866e+08	1170793639	8.52013e+08	6.82793e+08	8.87926e+08	8.79322e+08	7.12283e+08	1006271185	7.4882e+08	8.57544e+08	8.53498e+08	8.10865e+08	9.94885e+08	9.07286e+08	7.77136e+08	7.87016e+08	6.95763e+08
CMP	925473	1.1888e+06	963831	966861	1.56559e+06	1.03795e+06	845400	1.19258e+06	827662	1.14042e+06	884965	1.04066e+06	1.35863e+06	1.22504e+06	1.22077e+06	848007	578875
creatine	1809884833	2380485972	1857160755	2230768522	3899866174	3280028069	2970099961	3921806900	3243188081	2198341371	1971336166	2279255916	3696201144	3526680433	3350308095	3227401400	3315996725
creatinine	1.35283e+08	1.06291e+08	1.32738e+08	1.22705e+08	1.72222e+08	1.63334e+08	1.76153e+08	201231604	1.94425e+08	1.31722e+08	1.38364e+08	1.2201e+08	2.32526e+08	155277020	1.65943e+08	1.8081e+08	1.62979e+08
CTP	404172	631018	645742	648591	711733	382559	508742	508540	349348	543796	488805	727585	617443	665777	520637	448956	423202
cyclic-AMP	1.1166e+06	648063	1.15534e+06	1.55768e+06	189707	562556	1.01061e+06	625955	1.09553e+06	464022	1.20198e+06	1.50064e+06	674809	770042	343122	641897	2.03656e+06
cystathionine	2.30081e+06	2.16704e+06	3.50347e+06	1.89796e+06	3.53854e+06	3.49545e+06	2.77848e+06	5.07341e+06	2.67241e+06	3.5992e+06	3.25942e+06	2.76289e+06	4.18675e+06	3.75205e+06	3.06943e+06	2.54642e+06	2.40855e+06
Cystine	1.47768e+07	1.42632e+07	1.09102e+07	1.12312e+07	9.02106e+06	9.22618e+06	7.94393e+06	9.44722e+06	7.85631e+06	1.47661e+07	1.71386e+07	1.57446e+07	4.46101e+06	8.13878e+06	1.10177e+07	8.16225e+06	9.17751e+06
cytidine	130075855	1.21706e+08	1.3215e+08	1.32423e+08	1.40929e+08	1.11504e+08	9.04815e+07	1.01503e+08	101564895	1.35759e+08	1.13635e+08	1.05726e+08	1.11377e+08	1.0834e+08	1.14367e+08	1.017e+08	9.01478e+07
cytosine	2.91739e+07	2.7746e+07	2.99164e+07	3.36139e+07	2.81579e+07	2.51739e+07	2.28347e+07	2.71422e+07	2.45611e+07	3.53599e+07	2.86067e+07	2.67929e+07	2.65239e+07	2.41705e+07	2.59607e+07	2.2427e+07	2.42624e+07
dAMP	1.29761e+06	1.42541e+06	1.09569e+06	961568	1.6265e+06	1.58471e+06	1.09015e+06	1.20313e+06	955817	1.36145e+06	1.34349e+06	1.15923e+06	1.36743e+06	1.33805e+06	1.58496e+06	1.29981e+06	810499
Deoxycholic acid	120001	264705	324828	179736	593958	645031	675635	329294	437469	146074	299765	216206	515283	2.15097e+06	390483	637979	750856
D-gluconate	4.72913e+07	5.03372e+07	4.19846e+07	3.03679e+07	5.76728e+07	5.5965e+07	5.08563e+07	5.93052e+07	4.07754e+07	3.91688e+07	3.30645e+07	3.02992e+07	9.60929e+07	6.88847e+07	4.23976e+07	4.39804e+07	5.2981e+07
D-glyceraldehdye-3-phosphate	1.67873e+06	3.61263e+06	2.72586e+06	1.70501e+06	6.70559e+06	4.47056e+06	2.99641e+06	3.66469e+06	3.16556e+06	3.32788e+06	3.03318e+06	2.29326e+06	4.07511e+06	3.29364e+06	3.77853e+06	4.48667e+06	1.51025e+06
dihydroorotate	979969	1.00116e+06	904919	839769	951513	919712	900353	902246	904701	835237	930606	610289	930359	1.08499e+06	900871	875865	671030
dihydroxy-acetone-phosphate	1.00687e+06	2.15791e+06	1.66806e+06	970693	3.93973e+06	2.58334e+06	1.71297e+06	2.23106e+06	1.77258e+06	1.96046e+06	1.74039e+06	1.3358e+06	2.31846e+06	1.86795e+06	2.34923e+06	2.5535e+06	845257
Diiodothyronine	6462.79	5702.86	6089.01	1520.13	1900.97	1521.21	1520.08	15207.1	3421.26	1897.88	1900.88	3028.03	4561.85	379.746	4554.16	3421.23	1901.01
dimethylglycine	133942223	1.28617e+08	1.34904e+08	1.31553e+08	1.87062e+08	1.54429e+08	1.71341e+08	1.85111e+08	1.62488e+08	1.61999e+08	1.33822e+08	1.20583e+08	1.84583e+08	1.93177e+08	1.5418e+08	1.41618e+08	1.4481e+08
DL-Pipecolic acid	1.78001e+08	1.6606e+08	1.9296e+08	1.68887e+08	2.33952e+08	2.56655e+08	2.6472e+08	3.04477e+08	3.57482e+08	1.84396e+08	203553942	1.9143e+08	327424566	2.32783e+08	313622547	2.89904e+08	3.40987e+08
dTMP	34631.9	28654.2	37701.2	46777.9	85443.3	109972	130439	56220.8	82404.5	59803	83317.1	47195.5	91566.3	233671	79648.4	135342	87273.2
ethanolamine	1.52879e+07	1.18042e+07	1.14384e+07	1.2004e+07	1.73172e+07	1.30874e+07	1.34696e+07	1.58478e+07	1.44756e+07	1.46118e+07	1.14685e+07	1.14696e+07	1.56014e+07	1.6366e+07	1.53309e+07	1.46904e+07	1.49502e+07
FAD	219764	381655	325460	298120	259641	207974	174886	126405	171865	327683	348919	327787	317211	226550	195198	176412	90102.1
fructose-6-phosphate	348331	506795	418552	578399	688188	407724	289850	338306	227650	618708	321031	636476	590000	540333	526376	343847	189672
fumarate	6.5852e+06	9.65582e+06	8.23487e+06	1.04783e+07	1.09228e+07	1.102e+07	7.15491e+06	1.08889e+07	7.2413e+06	9.96221e+06	7.4295e+06	9.1902e+06	1.02641e+07	7.58343e+06	1.09672e+07	1.08273e+07	7.76063e+06
Geranyl-PP	142068	459161	358760	359333	44044.2	45092.2	53912.1	49655.8	49882.1	167277	199892	196461	75098.5	85807.6	67710.3	53115.4	56656.4
glucosamine	3.19625e+07	3.04681e+07	3.37614e+07	3.3196e+07	1.20434e+07	1.43134e+07	8.80581e+06	1.37217e+07	1.9239e+07	3.35713e+07	3.44417e+07	3.46551e+07	8.18972e+06	14845795	1.78437e+07	1.70206e+07	1.42887e+07
glucose-6-phosphate	751278	782143	795984	979033	738295	623748	419251	460431	306541	968001	629875	1.01135e+06	710388	624531	671846	477354	260291
glutamate	4.81748e+07	6.36897e+07	6.2199e+07	5.55179e+07	7.0223e+07	5.50598e+07	4.82298e+07	5.43447e+07	4.55352e+07	7.15658e+07	6.15377e+07	5.44148e+07	5.06675e+07	4.89207e+07	5.16114e+07	4.90987e+07	3.92134e+07
glutamine	1521290239	1480816075	1442944599	1421070007	1276067634	1151732250	1070639643	1369374368	1340311883	1420531118	1490267089	1428793748	1186248282	1241440798	1191257353	1196814647	1096881574
glutathione	4.09632e+06	1.5155e+06	1.165e+06	3.35825e+06	2.32858e+06	1.81216e+06	284003	729407	232938	784291	2.49433e+06	2.43348e+06	307427	216197	646932	361160	298950
glutathione disulfide	335320	454319	207759	90880	232106	94444.7	4493.39	33488.6	5393.91	376113	314509	209996	98032.8	13033.8	31022.6	17986.2	2247.87
Glutathione	1.24271e+06	483539	389739	1.41675e+06	1.42103e+06	1.02037e+06	165324	347738	171044	257192	898437	1.09121e+06	183352	119147	364763	200316	167383
glycerate	351728	514186	475029	473826	361433	428726	378164	474807	456113	380190	519010	508820	449379	395045	382813	476417	427673
Glycerophosphocholine	2486033522	2617847440	1492830690	1483852906	2324369154	1971691222	1453571154	1971256340	1227882944	2501925766	1549429580	1567530895	2061019010	1651968500	1727333094	1251794398	1069036097
glycolate	3.01587e+06	3.07054e+06	3.1557e+06	2.90976e+06	2.98777e+06	3.18724e+06	2.98131e+06	2.57284e+06	2.92759e+06	3.0522e+06	2.93582e+06	3.12065e+06	2.91653e+06	2.93459e+06	2.96915e+06	2.90185e+06	3.05116e+06
GMP	3.31873e+07	4.62117e+07	4.75511e+07	4.21702e+07	3.96086e+07	2.30082e+07	2.95422e+07	4.81626e+07	3.64096e+07	2.97232e+07	3.18005e+07	4.16209e+07	4.14204e+07	3.93824e+07	2.91933e+07	3.08875e+07	3.26687e+07
Guanidoacetic acid	6.58686e+06	6.64236e+06	1.1366e+07	6.98018e+06	5.66279e+07	4.48886e+07	4.73131e+07	4.46598e+07	4.55418e+07	1.92569e+07	1.46294e+07	1.23862e+07	5.04284e+07	5.62133e+07	4.29801e+07	4.63472e+07	4.53558e+07
guanine	4.76788e+06	2.41501e+06	3.23133e+06	4.22306e+06	7.88672e+06	8.34714e+06	5.01602e+06	5.82897e+06	7.91309e+06	9.11138e+06	4.31155e+06	2.79074e+06	7.14979e+06	6.45096e+06	8.72469e+06	8.79227e+06	4.04709e+06
guanosine	4.2051e+06	2.0027e+06	2.66647e+06	3.9002e+06	6.49572e+06	6.44989e+06	3.85007e+06	4.46931e+06	7.48903e+06	7.62687e+06	4.06662e+06	2.23018e+06	6.05699e+06	5.86885e+06	7.36687e+06	6.64005e+06	3.57788e+06
hexose-phosphate	2.2351e+06	3.75801e+06	1.72069e+06	1.79792e+06	1.96994e+06	1.84457e+06	1.64725e+06	1.97339e+06	2.17869e+06	1.66156e+06	4.30777e+06	2.40901e+06	1.47055e+06	2.07289e+06	3.89875e+06	2.21302e+06	1.55575e+06
histidine	1549571243	1704707205	1448703869	1392734584	9.07795e+08	9.11366e+08	8.36003e+08	973356138	1069353596	1405554046	1455817079	1393115508	8.9955e+08	9.67161e+08	9.03167e+08	9.33777e+08	875671472
Hydroxyisocaproic acid	1.76061e+06	1.48071e+06	1.64472e+06	1.41384e+06	6.68207e+06	6.15861e+06	6.23366e+06	7.56581e+06	6.37286e+06	1.88418e+06	2.07846e+06	2.03159e+06	8.41558e+06	8.14924e+06	7.12186e+06	6.34629e+06	8.6757e+06
hydroxyphenylpyruvate	2.94092e+06	4.17797e+06	3.07247e+06	3.3548e+06	2.29108e+06	3.25926e+06	1.73367e+06	1.69197e+06	2.97289e+06	3.2631e+06	2.62291e+06	2.90987e+06	2.68916e+06	1.69123e+06	2.45674e+06	2.30434e+06	1.7102e+06
hydroxyproline	4.01755e+07	3.72884e+07	3.93472e+07	2.86395e+07	14109313	1.28805e+07	1.41858e+07	1.7707e+07	1.44669e+07	4.03991e+07	4.83829e+07	4.46755e+07	1.54555e+07	1.71028e+07	1.26513e+07	1.37241e+07	1.638e+07
hypoxanthine	1.06483e+06	1.08761e+06	760186	1.77023e+06	2.38193e+07	1.86668e+07	1.74601e+07	1.54572e+07	1.67324e+07	4.56162e+06	5.70181e+06	756199	1.43498e+07	5.17458e+06	1.20325e+07	1.05974e+07	1.92312e+06
Imidazoleacetic acid	2.04207e+06	3.39386e+06	1.8303e+06	1.61445e+06	1.24889e+06	1.36757e+06	1.53778e+06	2.01502e+06	1.65236e+06	1.89129e+06	1.8221e+06	2.09475e+06	2.48603e+06	1.86951e+06	1.64077e+06	1.34364e+06	1.3038e+06
indole	1.27763e+07	1.63224e+07	1.44562e+07	1.38741e+07	1.3075e+07	1.46469e+07	9.32502e+06	1.48304e+07	1.30741e+07	1.33773e+07	1.47849e+07	1.54375e+07	1.09186e+07	1.0635e+07	1.68072e+07	1.34319e+07	1.36031e+07
Indole-3-carboxylic acid	1.75561e+06	1.84065e+06	1.74006e+06	1.78084e+06	1.78347e+06	1.95101e+06	2.03904e+06	1.95526e+06	2.04574e+06	2.33199e+06	2.11051e+06	1.95826e+06	1.7666e+06	1.64156e+06	2.2932e+06	1.92378e+06	1.73925e+06
Indoleacrylic acid	1.89268e+06	3.73545e+06	2.04662e+06	2.18118e+06	2.04873e+06	1.91827e+06	2.00975e+06	834402	2.10048e+06	2.15695e+06	1.75093e+06	1.81647e+06	5.46296e+06	3.74626e+06	2.05188e+06	2.17019e+06	2.8383e+06
inosine	2.34833e+07	2.50992e+07	2.54998e+07	1.95889e+07	1.12315e+08	1.44581e+08	5.0588e+07	9.56811e+07	1.24906e+08	8.00979e+07	4.44582e+07	2.35312e+07	9.31521e+07	7.83437e+07	9.89157e+07	119112648	3.35177e+07
Kynurenic acid	4.09976e+06	7.1818e+06	5.6232e+06	4.97149e+06	5.70867e+06	5.886e+06	4.19817e+06	4.18169e+06	4.76728e+06	3.09881e+06	2.66588e+06	2.58086e+06	8.59223e+06	7.65812e+06	4.82451e+06	6.07221e+06	6.61582e+06
Kynurenine	3.51228e+06	3.47574e+06	3.4941e+06	4.64911e+06	3.38652e+06	4.46468e+06	3.69198e+06	5.53682e+06	4.28533e+06	4.29225e+06	3.26782e+06	3.18205e+06	4.21599e+06	3.27424e+06	5.46092e+06	5.06003e+06	4.81401e+06
lactate	1464504112	1496240556	1275844573	1285659604	1080553374	9.60469e+08	1008862393	9.68301e+08	9.33356e+08	1159852261	1175691536	1043928322	1258494766	1039873855	9.7518e+08	8.57582e+08	7.8552e+08
L-arginino-succinate	3.38587e+06	6.12119e+06	3.81447e+06	3.763e+06	3.98047e+06	3.28154e+06	2.30323e+06	4.87871e+06	2.90965e+06	5.2914e+06	4.12293e+06	4.51405e+06	4.99495e+06	3.4895e+06	3.58337e+06	3.64207e+06	2.43182e+06
leucine-isoleucine	1547838066	2032971728	1318923533	1212576000	2245647212	2027637759	1690200264	2299280828	1764271232	1464788475	1141970430	1341347652	2138510150	2128092083	1744984056	1816709014	1890003190
lysine	2.2512e+07	2.79463e+07	2.24701e+07	1.84043e+07	2.43574e+07	2.27544e+07	2.00443e+07	2.33497e+07	2.17504e+07	2.39394e+07	2.18566e+07	2.40395e+07	1.92904e+07	2.00237e+07	2.18879e+07	1.88295e+07	1.94474e+07
malate	7.31309e+07	100447391	8.65892e+07	1.10118e+08	117521739	1.20086e+08	7.75371e+07	1.15648e+08	7.77995e+07	1.07515e+08	7.96842e+07	9.86678e+07	1.09055e+08	8.41112e+07	1.1768e+08	1.15488e+08	8.57799e+07
Maleic acid	7.0499e+06	9.92153e+06	8.30249e+06	1.08144e+07	1.12711e+07	1.15128e+07	7.38437e+06	1.12882e+07	7.40759e+06	1.00775e+07	7.54518e+06	9.68243e+06	1.07781e+07	8.02114e+06	1.12552e+07	1.09754e+07	8.1375e+06
Methionine sulfoxide	3.11324e+07	4.58295e+07	4.17017e+07	2.62363e+07	3.45705e+07	3.70137e+07	3.43179e+07	3.30481e+07	3.40725e+07	3.51682e+07	3.79811e+07	3.69103e+07	3.49003e+07	3.56285e+07	3.51988e+07	3.22967e+07	3.15794e+07
methionine	1.51356e+08	181366145	1.47387e+08	1.31512e+08	1.52108e+08	1.5532e+08	1.4038e+08	1.3277e+08	1.34073e+08	1.47491e+08	1.52814e+08	1.64476e+08	1.5376e+08	1.68291e+08	1.47074e+08	1.20725e+08	1.24219e+08
Methylmalonic acid	3.02275e+07	2.49796e+07	1.89713e+07	2.4411e+07	3.50111e+07	2.61479e+07	1.35988e+07	1.52689e+07	1.94689e+07	2.60906e+07	1.63112e+07	1.45012e+07	1.69445e+07	6.33289e+06	1.60095e+07	1.10317e+07	1.2948e+07
methylnicotinamide	1.28679e+07	7.77532e+06	4.76285e+06	5.28533e+06	9.66864e+06	6.57835e+06	6.73265e+06	9.28004e+06	4.12975e+06	7.98608e+06	4.17214e+06	5.86981e+06	6.07082e+06	4.23077e+06	6.8627e+06	3.80806e+06	3.83448e+06
myo-inositol	3.8308e+06	3.92098e+06	3.39914e+06	3.16543e+06	3.97754e+06	4.20939e+06	4.46731e+06	4.9759e+06	4.20224e+06	4.0473e+06	3.89448e+06	3.94131e+06	5.65305e+06	4.98904e+06	4.43605e+06	4.41859e+06	3.83168e+06
N-acetyl-glutamate	4.45812e+06	4.30015e+06	4.70386e+06	4.40862e+06	9.29201e+06	9.74456e+06	1.0507e+07	1.24258e+07	1.24104e+07	5.86774e+06	4.20524e+06	3.99751e+06	1.58301e+07	8.20418e+06	8.84942e+06	1.05429e+07	1.05193e+07
N-acetyl-glutamine	3.85593e+07	4.63016e+07	4.30793e+07	3.21201e+07	6.55251e+07	6.20837e+07	4.24183e+07	4.21064e+07	4.88888e+07	3.96466e+07	3.49137e+07	3.42775e+07	9.28326e+07	4.69456e+07	3.60359e+07	3.6465e+07	3.98793e+07
N-carbamoyl-L-aspartate	275824	304643	239684	252650	403154	395438	364676	356417	324901	330563	315412	315928	421071	254582	364033	310941	249550
Ng_Ng-dimethyl-L-arginine	5.09819e+07	5.01541e+07	4.78292e+07	4.41438e+07	5.83329e+07	5.4391e+07	4.84875e+07	7.0638e+07	4.72679e+07	6.0051e+07	4.9968e+07	4.46865e+07	5.4632e+07	5.00516e+07	5.31747e+07	4.89058e+07	4.92002e+07
nicotinamide	4.02844e+07	3.59768e+07	2.30191e+07	2.30454e+07	3.66077e+07	2.32265e+07	2.26542e+07	2.81197e+07	1.25344e+07	3.50319e+07	2.35766e+07	2.83907e+07	1.21194e+07	1.48255e+07	2.43964e+07	1.5657e+07	1.2809e+07
O-acetyl-L-serine	4.3997e+06	4.52834e+06	4.11649e+06	3.71508e+06	4.98983e+06	5.30253e+06	4.82986e+06	4.6833e+06	4.31375e+06	3.77901e+06	3.93234e+06	3.84274e+06	6.2422e+06	5.70615e+06	3.44733e+06	4.39736e+06	4.55984e+06
octulose-monophosphate (O8P-O1P)	286702	350726	306574	367650	320618	439294	508652	56656.8	367017	325284	434252	343413	497188	558134	417545	337887	422884
ornithine	4.48549e+07	5.51658e+07	3.55547e+07	3.24499e+07	5.25526e+07	5.01095e+07	3.21549e+07	4.61482e+07	3.28149e+07	4.11413e+07	3.58033e+07	3.40559e+07	3.7563e+07	4.00386e+07	3.60007e+07	3.01395e+07	3.79247e+07
orotate	2.49179e+07	2.53094e+07	2.39326e+07	2.33238e+07	2.8065e+07	3.00931e+07	1.98134e+07	2.96029e+07	2.39281e+07	2.30481e+07	2.55181e+07	2.03838e+07	2.26144e+07	2.27212e+07	3.06247e+07	2.4272e+07	1.88135e+07
pantothenate	1.47868e+07	1.07591e+07	1.11558e+07	1.1637e+07	1.54031e+07	1.93055e+07	1.34917e+07	4.15242e+06	1.592e+07	1.11489e+07	1.15605e+07	1.53019e+07	2.1938e+07	1.60944e+07	2.10534e+07	1.39012e+07	13694707
phenylalanine	4.49663e+08	4.87306e+08	3.73712e+08	3.68484e+08	5.31023e+08	4.60584e+08	4.09036e+08	5.33335e+08	4.62535e+08	434522286	3.62925e+08	3.91149e+08	467713873	5.19644e+08	492903597	4.67812e+08	4.48873e+08
phenylpyruvate	1.33305e+06	1.79319e+06	1.22603e+06	1.66692e+06	824387	1.43853e+06	858788	690631	1.10845e+06	1.4845e+06	1.15368e+06	1.63584e+06	909340	1.03082e+06	1.56962e+06	1.40587e+06	1.27796e+06
p-hydroxybenzoate	995601	1.29786e+06	1.20886e+06	1.09972e+06	1.0926e+06	1.37008e+06	1.0729e+06	1.02206e+06	1.00509e+06	1.38224e+06	1.24309e+06	1.35468e+06	1.08604e+06	999221	1.02063e+06	893827	886295
proline	8.53949e+08	9.79631e+08	9.37342e+08	7.95834e+08	1046230051	1010381652	9.53081e+08	1025364222	9.03018e+08	9.3385e+08	9.22365e+08	9.29037e+08	1017480359	1073356211	952919021	8.81057e+08	899522806
purine	4.44998e+06	4.60272e+06	3.57936e+06	3.3117e+06	4.57214e+06	4.169e+06	3.78052e+06	4.79821e+06	4.30837e+06	3.84882e+06	3.29262e+06	3.56716e+06	4.26964e+06	4.78077e+06	4.38611e+06	4.17968e+06	4.1936e+06
pyruvate	3.08928e+07	3.08179e+07	2.40283e+07	2.73233e+07	1.71157e+07	1.58338e+07	1.40519e+07	1.25007e+07	1.8055e+07	2.22801e+07	2.14133e+07	2.36887e+07	1.7185e+07	1.84211e+07	1.9052e+07	1.73149e+07	1.23141e+07
riboflavin	2.54773e+06	3.35152e+06	2.95008e+06	2.77079e+06	3.23952e+06	2.62935e+06	2.8597e+06	3.7774e+06	2.00341e+06	2.95689e+06	2.96008e+06	3.49221e+06	3.55158e+06	3.50988e+06	2.934e+06	2.5581e+06	2.38796e+06
ribose-phosphate	2.19984e+06	6.6803e+06	2.70624e+06	2.04983e+06	7.44799e+06	6.27952e+06	1.54618e+06	3.71134e+06	1.67728e+06	6.59003e+06	1.76883e+06	3.44564e+06	7.88619e+06	3.55882e+06	4.7366e+06	3.3952e+06	723912
S-adenosyl-L-homocysteine	1.02833e+06	2.30858e+06	1.71458e+06	946154	8.25666e+06	5.51232e+06	2.26066e+06	3.25782e+06	5.89573e+06	2.68867e+06	1.61077e+06	1.55613e+06	4.2346e+06	1.72543e+06	2.58289e+06	2.30659e+06	4.04159e+06
S-adenosyl-L-homoCysteine	1.31658e+07	2.67866e+07	1.95518e+07	1.21475e+07	8.5198e+07	5.43514e+07	1.47471e+07	2.465e+07	5.08857e+07	3.1044e+07	1.32285e+07	1.35579e+07	3.91216e+07	1.33057e+07	2.00439e+07	1.82223e+07	3.12468e+07
S-adenosyl-L-methionine	15081825	1.43004e+07	1.18824e+07	1.23716e+07	2.10873e+07	1.72193e+07	1.33422e+07	2.06208e+07	1.62913e+07	1.42794e+07	1.25386e+07	1.19403e+07	2.0941e+07	1.37482e+07	1.73406e+07	1.76619e+07	1.40496e+07
sarcosine	7.98146e+07	1.00806e+08	7.73203e+07	9.7042e+07	1.69963e+08	1.46802e+08	1.35058e+08	1.68777e+08	1.36508e+08	9.46705e+07	8.53703e+07	9.99417e+07	1.57389e+08	1.50644e+08	1.46573e+08	1.41325e+08	1.42524e+08
serine	6.72058e+07	6.23178e+07	4.99781e+07	5.19966e+07	6.82391e+07	6.36962e+07	6.26715e+07	6.11738e+07	5.49867e+07	6.26175e+07	5.72364e+07	5.74751e+07	5.43505e+07	6.22604e+07	5.68109e+07	5.46612e+07	4.88655e+07
sn-glycerol-3-phosphate	1.92677e+07	2.53837e+07	1.78002e+07	1.47304e+07	2.52118e+07	1.90967e+07	1.36743e+07	1.60261e+07	9.59482e+06	2.66994e+07	2.057e+07	1.97331e+07	1.77153e+07	1.83132e+07	1.84332e+07	1.25299e+07	8.4601e+06
S-ribosyl-L-homocysteine	2.88127e+06	2.20707e+06	2.01831e+06	2.46142e+06	2.40213e+06	1.04969e+06	2.50501e+06	1.31225e+06	1.98173e+06	1.83172e+06	1.00059e+06	1.77709e+06	2.66992e+06	3.18807e+06	2.44053e+06	3.26411e+06	1.61493e+06
succinate	2.61315e+07	2.14896e+07	1.65723e+07	2.18242e+07	3.13414e+07	2.44479e+07	1.21687e+07	1.39485e+07	1.74142e+07	2.35956e+07	1.49699e+07	1.25875e+07	1.49217e+07	5.547e+06	1.39585e+07	9.28136e+06	1.1738e+07
sucrose	541280	536505	136133	86483.3	113217	126857	348921	55853	95501.1	192929	1.33066e+06	114094	65779.4	5.08952e+06	238762	366251	148324
taurine	887187655	9.78654e+08	8.41797e+08	9.55792e+08	8.95004e+08	8.25807e+08	6.68447e+08	8.22632e+08	805469234	1148402898	8.1391e+08	9.80603e+08	7.48811e+08	756932668	9.4015e+08	7.7055e+08	6.24711e+08
thiamine	4.90413e+07	3.28615e+07	3.49917e+07	3.72898e+07	2.42171e+07	2.55864e+07	2.78151e+07	3.18477e+07	3.10736e+07	3.1411e+07	3.66123e+07	3.24514e+07	2.3714e+07	2.4497e+07	2.84224e+07	2.52296e+07	2.85423e+07
thiamine-phosphate	9.24428e+06	1.4224e+07	9.57242e+06	8.49605e+06	6.25654e+06	5.16289e+06	4.30849e+06	5.75307e+06	4.98664e+06	7.34979e+06	8.60225e+06	9.13289e+06	5.70401e+06	5.19631e+06	5.8636e+06	5.33887e+06	5.64819e+06
threonine	1.55284e+08	2.31762e+08	1.67669e+08	1.47795e+08	2.31719e+08	2.35345e+08	2.15987e+08	2.42852e+08	1.98738e+08	1.57227e+08	1.71045e+08	1.70872e+08	2.21467e+08	2.34413e+08	2.03952e+08	2.18643e+08	2.27528e+08
trehalose	607318	554727	98347.5	89529.8	94494.2	130341	366810	53384	77910.2	175508	1.44936e+06	139858	106328	5.14679e+06	247048	419427	136805
trehalose-6-Phosphate	749594	923178	578253	695317	700429	589067	513479	116563	646633	748171	813010	662392	695258	501996	635450	577336	519832
tryptophan	3.42845e+08	4.48893e+08	4.01382e+08	3.8148e+08	3.63462e+08	4.11027e+08	2.59268e+08	4.03368e+08	3.6293e+08	3.58674e+08	401158560	4.28672e+08	2.95702e+08	2.90853e+08	4.60677e+08	3.84445e+08	3.64231e+08
tyrosine	7.62897e+07	9.24921e+07	8.68013e+07	7.37529e+07	1.02418e+08	9.34834e+07	7.70921e+07	8.7232e+07	8.89822e+07	9.48766e+07	8.88944e+07	8.88767e+07	8.2784e+07	8.44409e+07	9.93702e+07	8.73553e+07	7.82573e+07
UDP-D-glucose	28320.9	63848.3	45414.3	44510	42712	46312.2	24277.8	23379.2	11158.6	35070	40466.6	42717.9	58450.3	57099.3	38215.2	24214.5	10790.9
UDP-N-acetyl-glucosamine	13487.3	12140.9	4946.26	9720.23	28775.3	11053.6	14838.9	12138	6743.03	10343.1	9443.4	12587.3	14387.1	9304.07	15736.9	18432.7	3596.28
UMP	1.94055e+06	2.71478e+06	2.33417e+06	1.95889e+06	2.27116e+06	1.21361e+06	2.07219e+06	2.4685e+06	2.4187e+06	1.55119e+06	2.09497e+06	1.89052e+06	2.16757e+06	2.26094e+06	2.19137e+06	2.16284e+06	2.35106e+06
uracil	2.59776e+06	3.11732e+06	2.70229e+06	3.03447e+06	3.92548e+06	3.03884e+06	2.72582e+06	1.98082e+06	2.22578e+06	4.33051e+06	2.10184e+06	2.34695e+06	3.07159e+06	3.08988e+06	2.93439e+06	2.13733e+06	2.33616e+06
Urea	3.27093e+08	3.28606e+08	3.07547e+08	3.03329e+08	3.87561e+08	3.93084e+08	4.54053e+08	5.00547e+08	4.87274e+08	2.96109e+08	2.91393e+08	3.03497e+08	511749607	4.14624e+08	4.19742e+08	4.94317e+08	4.78297e+08
Uric acid	1184255304	1111745103	1283698033	1016666955	9.60509e+08	9.43281e+08	6.50496e+08	7.80851e+08	8.00303e+08	1201843987	9.43701e+08	9.78189e+08	840163470	7.84423e+08	7.74934e+08	7.45186e+08	8.20734e+08
uridine	486291	544778	529023	549585	841204	526372	441253	375971	540493	618028	433438	399448	420903	368405	523140	360072	479529
valine	3.49165e+07	4.63535e+07	3.40189e+07	3.17037e+07	4.91461e+07	4.65042e+07	4.00405e+07	4.68333e+07	4.10738e+07	3.37577e+07	3.06174e+07	3.18983e+07	4.66515e+07	4.85996e+07	4.05935e+07	4.17958e+07	4.21356e+07
xanthine	1.93905e+07	1.42412e+07	2.00528e+07	3.35419e+07	9.78919e+07	8.11383e+07	7.71633e+07	7.03214e+07	70669044	4.81073e+07	6.16007e+07	1.24955e+07	7.8081e+07	4.74789e+07	6.37489e+07	6.26296e+07	2.7698e+07
xanthosine	4.26096e+07	2.7282e+07	4.9485e+07	2.73116e+07	4.9778e+07	5.41901e+07	3.59364e+07	3.70265e+07	4.87795e+07	3.5509e+07	4.12796e+07	1.44159e+07	4.08107e+07	2.76998e+07	4.06732e+07	5.64944e+07	2.0818e+07
