## Supplementary material for "Quantitative Phosphoproteomic Analyses Identify STK11IP as a Lysosome-Specific Substrate of mTORC1 that Regulates Lysosomal Acidification": Table S7

### Sheet: Antibody
antibody	source	catalog
Rabbit polyclonal anti-LC3B	Sigma-Aldrich	L7543
Mouse mAb anti Tubulin	Cell signaling Technology	3873s
Rabbit polyclonal anti-LAMP1	Sigma-Aldrich	L1418
Mouse mAb anti-LAMP-1 (H4A3)	Santa Cruz	sc-20011
Mouse mAb anti-LAMP-2 (H4b4)	Santa Cruz	sc-18822
Mouse mAb anti-Tom20 (F-10)	Santa Cruz	sc-17764
Rabbit Polyclonal-anti STK11IP	Bethyl	A302-463A
Rabbit Polyclonal-anti STK11IP	Bethyl	A302-464A
Mouse mAb anti-HA (F-7)	Santa Cruz	sc-7392
Mouse mAb anti-Lamin B1 (B-10)	Santa Cruz	sc-374015
Mouse mAb anti-GFP (B-2)	Santa Cruz	sc-9996
Rabbit mAb anti-EEA1	Cell signaling Technology	3288
Rabbit mAb anti-AIF	Cell signaling Technology	5318
Rabbit mAb anti-PDI	Cell signaling Technology	3501
Rabbit mAb anti-RCAS1	Cell signaling Technology	12290
Mouse mAb anti-HSP90 (D7A)	Novus Biologicals	NBP2-59683
Rabbit mAb anti-EGFR (D38B1)	Cell signaling Technology	4267
Rabbit mAb anti-SP1 (D4C3)	Cell signaling Technology	9389
Rabbit mAb anti-p-T308-AKT	Cell signaling Technology	2965
Rabbit mAb anti-p-S473-AKT	Cell signaling Technology	4060
Rabbit mAb anti-p-S240/244-S6	Cell signaling Technology	5364
Rabbit Polyclonal-anti -p-T389-S6K	Cell signaling Technology	9205
Rabbit mAb anti-Myc-Tag (9B11)	Cell signaling Technology	2276
Rabbit mAb anti-HA-Tag (C29F4)	Cell signaling Technology	3724
Rabbit Polyclonal-anti-V5-Tag	Bethyl	A190-120A
Mouse mAb anti-GAPDH	Thermo Fisher	AM4300
Rabbit Polyclonal-anti-RFP	Thermo Fisher	R10367
Mouse mAb anti-Flag-Tag	Sigma-Aldrich	F3165
Rabbit Polyclonal-anti-Flag-Tag	Sigma-Aldrich	F7425
Rabbit mAb anti-Raptor	Cell signaling Technology	2280
Rabbit mAb anti-Rictor	Cell signaling Technology	2114
Rabbit mAb anti-RagA	Cell signaling Technology	4357
Rabbit Polyclonal-anti -RagC	Cell signaling Technology	3360
Rabbit Polyclonal-anti -p-S79-ACC	Cell signaling Technology	3661
Rabbit Polyclonal-anti -p-S757-ULK1	Cell signaling Technology	6888
Rabbit mAb-anti -p-S555-ULK1	Cell signaling Technology	5869
Rabbit mAb-anti -p-T172-AMPK	Cell signaling Technology	2535
Rabbit Polyclonal-anti -SQSTM1	Cell signaling Technology	5114
Mouse mAb-anti-SQSTM1	MBL	M162-3
Rabbit mAb-anti -pS2448-mTOR	Cell signaling Technology	5536
Rabbit mAb-anti -Actin	Cell signaling Technology	4970
Mouse mAb-anti-V-ATPase D	Santa Cruz	sc-166218
Mouse mAb-anti-ATP6AP1	Santa Cruz	sc-81886
Mouse mAb-anti-V-ATPase α1	Santa Cruz	sc-293336
Mouse mAb-anti-V-ATPase C1	Santa Cruz	sc-271077
Mouse mAb-anti-V-ATPase G1	Santa Cruz	sc-25333
Mouse mAb-anti-V-ATPase H	Santa Cruz	sc-166227
Mouse mAb-anti-V-ATPase A1	Santa Cruz	sc-374475
Mouse mAb-anti-ATP6E	Santa Cruz	sc-514143
Mouse mAb-anti-V-ATPase α1	Santa Cruz	sc-293336
Mouse mAb-anti-V-ATPase D1	Santa Cruz	sc-393322
Mouse mAb-anti-V-ATPase B1/B2	Santa Cruz	sc-55544
Rabbit-anti-pS415-STK11IP	Thermo Fisher	N/A
Donkey anti Rabbit IgG, HRP conjugated	GE	NA9340
Goat anti Mouse IgG, HRP conjugated	EMD Millipore	AP181P
Goat anti-Rabbit IgG (H+L) Cross-Adsorbed Secondary Antibody, Alexa Fluor 488	Thermo Fisher	A-11008
Goat anti-Mouse IgG (H+L) Cross-Adsorbed Secondary Antibody, Alexa Fluor 594	Thermo Fisher	A11005
Donkey anti-Mouse IgG (H+L) Cross-Adsorbed Secondary Antibody, Alexa Fluor 488	Thermo Fisher	A21202
Donkey anti-Rabbit IgG (H+L) Cross-Adsorbed Secondary Antibody, Alexa Fluor 594	Thermo Fisher	A21207
Streptavidin-HRP	Thermo Fisher	21130

### Sheet: Chemical and Reagents
Chemical and Reagents	source	Catalog
Torin1	Selleck	S2827
Hydroxychloroquine	Selleck	S4430
Rapamycin	Selleck	S1039
BEZ235	Selleck	S1009
MK2206	Selleck	S1078
KU-0063794	Selleck	S1226
Bafilomycin A1	Selleck	S1413
PF-4708671	Selleck	S2163
GDC-0941	Selleck	S1065
Biotin	Sigma-Aldrich	B4501
SBI-0206965	Selleck	S7885
Streptavidin Agarose	Thermo Fisher	20353
ANTI-FLAG M2 Affinity Gel	Sigma-Aldrich	A2220
Anti-HA−Agarose	Sigma-Aldrich	A2095
LysoTracker™ Red DND-99	Thermo Fisher	L7528
LysoSensor™ Green DND-189	Thermo Fisher	L7535
LysoSensor™ Yellow/Blue DND-160	Thermo Fisher	L7545
Anti-FLAG® M2 Magnetic Beads	Sigma-Aldrich	M8823
Protease Inhibitor Cocktail	Selleck	B14002
PhosSTOP	Sigma-Aldrich	4906845001
Puromycin	Sigma-Aldrich	P7255
Blasticidin	Thermo Fisher	R210-01
DMEM	Sigma-Aldrich	D5796
DMEM Low Glucose, no Amino Acids, Pyruvic Acid (Powder)	USBiological	D9800-13
Lipofectamine 2000 Transfection Reagent	Thermo Fisher	11668500
Antibiotic-Antimycotic	Thermo Fisher	15240112
FBS	Sigma-Aldrich	12303C
HBSS	Thermo Fisher	14025092
Digitonin	Sigma-Aldrich	D141
Sodium Monensin	ApexBio	B3668
Nigericin Sodium	ApexBio	B7644
Gateway™ LR Clonase	Thermo Fisher	11791020
Gateway™ BP Clonase	Thermo Fisher	11789020
PfuUltra II DNA Polymerase	Agilent	600670
Mouse Direct PCR Kit	Biomake	B40015
Power SYBR™ Green PCR Master Mix	Thermo Fisher	4367659
SuperScript™ First-Strand Synthesis System	Thermo Fisher	11904018
Pierce™ BCA Protein Assay Kit	Thermo Fisher	23227
MCD diet	Research Diet	A02082002BR
HFD diet	Research Diet	D12451
TG kit
NEFA kit
Cholesterol Kit
Subcellular Fraction kit	Thermo Fisher	78840
Lysosome Isolation Kit	Sigma-Aldrich	LYSISO1

### Sheet: Plasmid
Plasmid	source	catalog
pEZY-Flag	Addgene	18700
pLenti6.3/V5-DEST	Thermo Fisher	V53306
3xHA-TurboID-NLS_pCDNA3	Addgene	107171
pcDNA5/FRT/TO-Flag	Addgene	23117
pCDNA3.1-HA	Addgene	128034
Myc-Raptor	Addgene	1859
pRK5-HA-YFP-rictor	Addgene	73387
pRK5-Flag-RagA	Addgene	99714
shRaptor	Addgene	1857
shRictor	Addgene	1853
pRK5-FLAG-p14	Addgene	42330
pRK5-p18-FLAG	Addgene	42331
pRK5-HA-mp1	Addgene	42329
pRK5 FLAG metap2	Addgene	32004
pRK5-FLAG-C7orf59	Addgene	42332
pRK5-FLAG-HBXIP	Addgene	42326
pRK5-HA GST RagA wt	Addgene	19298
pMRX-IP-GFP-LC3-RFP-LC3ΔG	Addgene	84572
ATP6V1A	Dharmacon	38551
pSpCas9(BB)-2A-GFP (PX458)	Addgene	48138
pLenti-LAMP1-GFP-Flag	this paper	N/A
pLenti-STK11IP-GFP-Flag	this paper	N/A
pRK5-Flag-STK11IP-WT	this paper	N/A
pRK5-Flag-STK11IP-S415A	this paper	N/A
pRK5-Flag-STK11IP-S415D	this paper	N/A
pCDNA3.1-HA-STK11IP-WT	this paper	N/A
pCDNA3.1-HA-STK11IP-SA	this paper	N/A
pCDNA3.1-HA-STK11IP-SD	this paper	N/A
pLenti-TurboID-STK11IP	this paper	N/A
pLenti-HA-GFP	this paper	N/A
pEZY-Flag-ATP6V1B	this paper	N/A
pEZY-Flag-ATP6V1H	this paper	N/A
pEZY-Flag-ATP6AP1	this paper	N/A
pLenti-HA-STK11IP-WT	this paper	N/A
pLenti-HA-STK11IP-SA	this paper	N/A
pLenti-HA-STK11IP-SD	this paper	N/A
pLenti-STK11IP-V5-WT	this paper	N/A
pLenti-STK11IP-V5-SA	this paper	N/A
pLenti-STK11IP-V5-SD	this paper	N/A
plenti-GFP-LC3-RFP	this paper	N/A
